# A cuffed CRISPR guide RNA for microRNA activity-dependent genome editing

**DOI:** 10.64898/2026.08.08.743703

**Authors:** Arman Adel, Yutaro Shuto, Shunsuke Kawasaki, Yonggang Lu, Hiroki Ono, Satoshi N. Omura, Ryoya Nakagawa, Alima Suleimenova, Meghan Robinson, Tabea L. Stephan, Hideto Mori, Brett Kiyota, Sanchit Chopra, Nemekhbayar Baatartsogt, Morisada Hayakawa, Yuji Kashiwakura, Tsukasa Ohmori, Ryan Flannigan, T. Michael Underhill, Pamela A. Hoodless, Hiroyuki Aburatani, Hirohide Saito, Osamu Nureki, Nozomu Yachie

## Abstract

Cells in multicellular eukaryotic systems are diverse biological units, with characteristics and functions determined by their molecular profiles. CRISPR–Cas9 genome editing has been widely used across biology to modulate gene expression and study gene function. However, there is currently no versatile and scalable method for editing a cell’s genome in response to endogenous cellular signals. Here, we report the engineering of a CRISPR guide RNA that efficiently confers genome editing in response to the catalytic activity of a target microRNA (miRNA) within a cell. miRNAs are short non-coding RNAs that are widely conserved across eukaryotes and can cleave their target RNA through almost perfect base pairing. In mammals, miRNAs are largely involved in development and homeostasis as well as disease progression and developmental disorders. To leverage these properties for genome editing, we developed a cuffed guide RNA (cgRNA) which is composed of a permutated order of sequence domains from the commonly used single guide RNA (sgRNA). These permutated domains were then concatenated with a miRNA target sequence, yielding a warped guide RNA that is inactive until cleaved by a complementary miRNA. We demonstrated that cgRNA enabled efficient miRNA activity-dependent genome editing in human and mouse cell lines. Biochemical and structural analyses revealed three stages of inhibition of the CRISPR genome-editing pathway for unprocessed cgRNA. Utilizing a lentiviral library of cgRNAs containing miRNA targets covering mouse genome-wide miRNAs, we identified miRNA cleavage activities and their sequence specificities in mouse embryonic stem cells and during smooth muscle cell differentiation. Furthermore, we showed that endogenous mRNA expression could be irreversibly recorded into a DNA sequence using a cgRNA targeted by a synthetic miRNA repeat. cgRNA is a simple, robust, miRNA activity-gated genome editing system that could facilitate the development of cell state-specific genome editing, the mapping of miRNA activity and gene expression landscapes, and the recording of molecularly determined cell states during the long-term progression of multicellular systems.
