## Supplementary material for "A cuffed CRISPR guide RNA for microRNA activity-dependent genome editing": Table S1

### Sheet: Table S1
Table S1. Cryo-EM data collection, processing, model refinement, and validation.
Parameter	SpCas9–cgRNA binary complex	SpCas9–cgRNA–target DNA ternary complex
EMDB ID	EMD-69631	EMD-69632
PDB ID	24LS	24LT
Microscope	Titan Krios G4	Titan Krios G4
Detector	Gatan K3 Camera	Gatan K3 Camera
Magnification	105000	105000
Voltage (kV)	300	300
Electron exposure (e–/Å2)	50	50
Defocus range (μm)	−0.8 to −1.6	−0.8 to −1.6
Pixel size (Å)	0.83	0.83
Symmetry imposed	C1	C1
Number of movies	8625	8625
Initial particle images (no.)	7877257	7877257
Final particle images (no.)	150496	66991
Map resolution (Å)	3.26	3.08
FSC threshold	0.143	0.143
3DFSC analysis
Global resolution (Å)	3.28	3.09
Sphericity	0.812	0.872
Model building and refinement
Map sharpening B factor (Å2)	−104.1	−79.9
Protein atoms	8632	8178
Model composition
Nucleic acid atoms	1562	3403
Other atoms	0	0
Resolution (Å) by model to map FSC, threshold 0.50	3.8	3.1
Model refinement
Average B factor (Å2) (protein/RNA/DNA/Other atoms)	153.1/220.5/NaN/NaN	87.7/94.2/82.3/NaN
R.m.s. deviations
Bond lengths (Å)	0.0129	0.0138
Bond angles (°)	1.64	1.47
Validation
MolProbity score	1.6	1.31
Clashscore	5.06	1.99
Ramachandran plot
Rotamer outliers (%)	0.84	1
Cβ outliers (%)	0	0.11
Favored (%)	95.25	95.03
Allowed (%)	4.75	4.97
Outliers (%)	0	0
