## Supplementary material for "A cuffed CRISPR guide RNA for microRNA activity-dependent genome editing": Table S4

### Sheet: Table S4
Table S4. Plasmids used in this study
Plasmid code	Plasmid name	Benchling link	GenBank file (Queen-generated)
	PB4-CAGGS-17T-sgRNA-MICR	https://benchling.com/s/seq-box4fPoKIMJLs1ELGhA8?m=slm-xAYVycE0Z5RN0tKwHarQ
pAA001	PB4-cgRNA-V1 (cloning backbone)	https://benchling.com/s/seq-un8tenI5bQwKYPGnoQHF?m=slm-gN2ClUBaPR6gSnLyl2Ii	https://github.com/yachielab/cgRNA/tree/main/Queen-generated_Genebank_files/pAA_all/pAA001
pAA002	PB4-cgRNA-V2 (cloning backbone)	https://benchling.com/s/seq-dISebAGS0NVFR0q2GVlJ?m=slm-1PnMcPiQuJfN4R9DPioM	https://github.com/yachielab/cgRNA/tree/main/Queen-generated_Genebank_files/pAA_all/pAA002
pAA003	PB4-cgRNA-V3 (cloning backbone)	https://benchling.com/s/seq-EVSCkUFvz5q3sOb9gRvs?m=slm-SXxcd6JW5q0aDU5ICzeM	https://github.com/yachielab/cgRNA/tree/main/Queen-generated_Genebank_files/pAA_all/pAA003
pAA004	PB4-U6-US1-sgRNA(f+e)	https://benchling.com/s/seq-W6Avr3tLW8iCXXo7HxKh?m=slm-8S8FTSnGhwf1aSBvapVc	https://github.com/yachielab/cgRNA/tree/main/Queen-generated_Genebank_files/pAA_all/pAA004
pAA005	PB4-U6-Scr-sgRNA(f+e)	https://benchling.com/s/seq-uR7hUSmzND1b39eSdNFO?m=slm-2Ay6gcd0Wg0kyd6Sohxm	https://github.com/yachielab/cgRNA/tree/main/Queen-generated_Genebank_files/pAA_all/pAA005
pAA006	PB4-122T-US1-MICR	https://benchling.com/s/seq-wjMgKXnJhHjxUUXPVYSs?m=slm-zzdMFNiyNjzBcFvfATb0	https://github.com/yachielab/cgRNA/tree/main/Queen-generated_Genebank_files/pAA_all/pAA006
pAA007	PB4-122T-Scr-MICR	https://benchling.com/s/seq-CKLXMJX7ZhrAxLI1TabH?m=slm-l1JVmkxzgLD4noo9Er1y	https://github.com/yachielab/cgRNA/tree/main/Queen-generated_Genebank_files/pAA_all/pAA007
pAA008	PB4-122T-US1-cgRNA-V1	https://benchling.com/s/seq-aQlsQi1rffDCggen9wyb?m=slm-U7bUIt6bLAcUhGfWgEEO	https://github.com/yachielab/cgRNA/tree/main/Queen-generated_Genebank_files/pAA_all/pAA008
pAA009	PB4-122T-US1-cgRNA-V2	https://benchling.com/s/seq-SCLcscL3U9f7KYf77zzX?m=slm-N4J7pmnEGVBYyN6p7ITd	https://github.com/yachielab/cgRNA/tree/main/Queen-generated_Genebank_files/pAA_all/pAA009
pAA010	PB4-122T-US1-cgRNA-V3	https://benchling.com/s/seq-KENulsw3y6W6n6ICxI9O?m=slm-mUd5gqLQIoEvVpXsJ7MQ	https://github.com/yachielab/cgRNA/tree/main/Queen-generated_Genebank_files/pAA_all/pAA010
pAA011	PB4-122T-Scr-cgRNA-V1	https://benchling.com/s/seq-ADJtchcIDcp9AkCbccXB?m=slm-yunPSmhWGVWOlw8MOjZc	https://github.com/yachielab/cgRNA/tree/main/Queen-generated_Genebank_files/pAA_all/pAA011
pAA012	PB4-122T-Scr-cgRNA-V2	https://benchling.com/s/seq-E9iwmgE98OPyB6mUBKMY?m=slm-YvwTqs77ownjOVZCWhmT	https://github.com/yachielab/cgRNA/tree/main/Queen-generated_Genebank_files/pAA_all/pAA012
pAA013	PB4-122T-Scr-cgRNA-V3	https://benchling.com/s/seq-og0QaJcrEgXlEWEy5Iwa?m=slm-gQlH7iHRwGeHisGQ2C3q	https://github.com/yachielab/cgRNA/tree/main/Queen-generated_Genebank_files/pAA_all/pAA013
	pSI-173-CMVp-MCS-mCherry	https://benchling.com/s/seq-loc3nnxF7NDddEyd89Rs?m=slm-b5Of4iUN0RKo3IZoXD3I
	pRS290-PB-CAG-BC2-eGFP-EF1-Target-AID	https://benchling.com/s/seq-URnFAtAvXWhG88iKPyCC?m=slm-uFJMRDlmjmjdYfkcpK2L
	pSI-172-pcDNA3.1-EF1a	https://benchling.com/s/seq-pAdw40egLvTMYjkvb2Vm?m=slm-UgDRRUzL4LqBjOcokSAq
	pLV-SI-112	https://www.addgene.org/131127/
	pCMV-PBase	https://benchling.com/s/seq-D92MzcPgxYVnZN3s0gCv?m=slm-gNYQ4Q4HQi22jUSFtgNv
pAA014	PB-CAG-US1-eGFP-EF1-Target-AID	https://benchling.com/s/seq-IwLzEvyE457uoSucedEA?m=slm-I0Dkd1hoHr27yYI0L9hE	https://github.com/yachielab/cgRNA/tree/main/Queen-generated_Genebank_files/pAA_all/pAA014
pAL001	PB-CAG-S41-eGFP-EF1-Target-AID	https://benchling.com/s/seq-UoGWU6watU6d6kCwhC6U?m=slm-l4FB0J6ePoBp5NszvFu2	https://github.com/yachielab/cgRNA/tree/main/Queen-generated_Genebank_files/pAL_all/pAL001
pAL002	PB-CAG-S68-eGFP-EF1-Target-AID	https://benchling.com/s/seq-YH96eVsEO9H01fIwiKq5?m=slm-Ijqfpq94unRx7XVLSTWA	https://github.com/yachielab/cgRNA/tree/main/Queen-generated_Genebank_files/pAL_all/pAL002
pAL003	PB-CAG-S87-eGFP-EF1-Target-AID	https://benchling.com/s/seq-L6Gz74UtVmAImWfNOrPB?m=slm-n3O68X2Anb0EgJgw4FSD	https://github.com/yachielab/cgRNA/tree/main/Queen-generated_Genebank_files/pAL_all/pAL003
pAL004	PB-CAG-S177-eGFP-EF1-Target-AID	https://benchling.com/s/seq-FhrH3NhCCeojHQKc5CTM?m=slm-Dkho0HxxavqcLpYOIQhV	https://github.com/yachielab/cgRNA/tree/main/Queen-generated_Genebank_files/pAL_all/pAL004
pAL005	PB-CAG-S3940-eGFP-EF1-Target-AID	https://benchling.com/s/seq-U11cm64SnFAFukVwmzqi?m=slm-8L8YtxZiHyL99qx4sJhP	https://github.com/yachielab/cgRNA/tree/main/Queen-generated_Genebank_files/pAL_all/pAL005
pAL006	PB-CAG-S5550-eGFP-EF1-Target-AID	https://benchling.com/s/seq-zegP0UFqszoFro6CC5Ew?m=slm-Hl0yaTi1hDYNA5DKtRh5	https://github.com/yachielab/cgRNA/tree/main/Queen-generated_Genebank_files/pAL_all/pAL006
pAL007	PB-CAG-S6717-eGFP-EF1-Target-AID	https://benchling.com/s/seq-4y8wwaG8w9mWcpPODAFt?m=slm-3Pu0kUrkf4tzO7Hu9Yh7	https://github.com/yachielab/cgRNA/tree/main/Queen-generated_Genebank_files/pAL_all/pAL007
pAL008	PB-CAG-S8158-eGFP-EF1-Target-AID	https://benchling.com/s/seq-Ai7NcR1qGyJMJRM0FjPT?m=slm-UvUCGw72L23TAHhj9j7u	https://github.com/yachielab/cgRNA/tree/main/Queen-generated_Genebank_files/pAL_all/pAL008
pAL009	PB-CAG-S7047-eGFP-EF1-Target-AID	https://benchling.com/s/seq-qNEfet8yBaiT9JXzTq0s?m=slm-44bS1lfuzpwfKZoDtuIY	https://github.com/yachielab/cgRNA/tree/main/Queen-generated_Genebank_files/pAL_all/pAL009
pAL010	PB-CAG-S14-eGFP-EF1-Target-AID	https://benchling.com/s/seq-gZ0KxS8WtoyfNiGLWLZb?m=slm-InECX0vrDOv2JnS8nUFP	https://github.com/yachielab/cgRNA/tree/main/Queen-generated_Genebank_files/pAL_all/pAL010
pAL011	PB-CAG-S15-eGFP-EF1-Target-AID	https://benchling.com/s/seq-Dsc5vj3jvWwJx34J3E0S?m=slm-douS8gCPdOzXiSfK3lm4	https://github.com/yachielab/cgRNA/tree/main/Queen-generated_Genebank_files/pAL_all/pAL011
pAL012	PB-CAG-S20-eGFP-EF1-Target-AID	https://benchling.com/s/seq-iDtWIPGoV1NLXc3FWeWf?m=slm-RwcAxJZ1O4DF4hPjrZeX	https://github.com/yachielab/cgRNA/tree/main/Queen-generated_Genebank_files/pAL_all/pAL012
pAL013	PB-CAG-S29-eGFP-EF1-Target-AID	https://benchling.com/s/seq-S9G6ospcyTYZ0lNgDOEs?m=slm-ZprOyakOfF2DntDVaOQz	https://github.com/yachielab/cgRNA/tree/main/Queen-generated_Genebank_files/pAL_all/pAL013
pAL014	PB-CAG-S3898-eGFP-EF1-Target-AID	https://benchling.com/s/seq-9ttn4U5yIE1T53jvp2AE?m=slm-ztckMayZ588hztJtYRQ9	https://github.com/yachielab/cgRNA/tree/main/Queen-generated_Genebank_files/pAL_all/pAL014
pAL015	PB-CAG-S4975-eGFP-EF1-Target-AID	https://benchling.com/s/seq-7UNFBG4TvtjfdyIBo2lP?m=slm-goj7yGOt8Ugac8amrA7E	https://github.com/yachielab/cgRNA/tree/main/Queen-generated_Genebank_files/pAL_all/pAL015
pAL016	PB-CAG-S8599-eGFP-EF1-Target-AID	https://benchling.com/s/seq-MXROX7l5lT2sKkAVu1jU?m=slm-sAQ5dgTIccKmwh9LYycB	https://github.com/yachielab/cgRNA/tree/main/Queen-generated_Genebank_files/pAL_all/pAL016
pAL017	PB-sgRNA-BB	https://benchling.com/s/seq-5b1YJzvSF1B4gf4lR6wS?m=slm-MHRqFZFOJNu1IyACI3xq	https://github.com/yachielab/cgRNA/tree/main/Queen-generated_Genebank_files/pAL_all/pAL017
pAA015	PB-CAG-mCherry-cgRNA-V3	https://benchling.com/s/seq-29QyhXDliAIfYDzKPjuQ?m=slm-95xdJkIvekQtatPF4yfm	https://github.com/yachielab/cgRNA/tree/main/Queen-generated_Genebank_files/pAA_all/pAA015
pAL018	PB-US1-sgRNA	https://benchling.com/s/seq-gAUg3MgnWDSerQ0hgEjp?m=slm-m3uTaYd5t7ks9Tcevtic	https://github.com/yachielab/cgRNA/tree/main/Queen-generated_Genebank_files/pAL_all/pAL018
pAL019	PB-S41-sgRNA	https://benchling.com/s/seq-tpal7E9b77hoPEk1Zvsl?m=slm-VeXiq53PXOFx9BI246IG	https://github.com/yachielab/cgRNA/tree/main/Queen-generated_Genebank_files/pAL_all/pAL019
pAL020	PB-S68-sgRNA	https://benchling.com/s/seq-B5wLJX7MKBP3K0EnKDDs?m=slm-dWscv8oX9bIeC8C3VjtL	https://github.com/yachielab/cgRNA/tree/main/Queen-generated_Genebank_files/pAL_all/pAL020
pAL021	PB-S87-sgRNA	https://benchling.com/s/seq-vv7P8jJ4prCnYWOSor1k?m=slm-GRkRtHnJhwdhfm3o74g1	https://github.com/yachielab/cgRNA/tree/main/Queen-generated_Genebank_files/pAL_all/pAL021
pAL022	PB-S177-sgRNA	https://benchling.com/s/seq-HYdII61Vm3tIhZkR02zo?m=slm-UUNa8ovRaVZbvT13kYKp	https://github.com/yachielab/cgRNA/tree/main/Queen-generated_Genebank_files/pAL_all/pAL022
pAL023	PB-S3940-sgRNA	https://benchling.com/s/seq-MHQCteyOj3yt2WkuHrDO?m=slm-cMEKtnB4XTnsW11JKkAU	https://github.com/yachielab/cgRNA/tree/main/Queen-generated_Genebank_files/pAL_all/pAL023
pAL024	PB-S5550-sgRNA	https://benchling.com/s/seq-bj8VogV0otkqVNLFP1FS?m=slm-TbX7UDhDn599j5hbuYv5	https://github.com/yachielab/cgRNA/tree/main/Queen-generated_Genebank_files/pAL_all/pAL024
pAL025	PB-S6717-sgRNA	https://benchling.com/s/seq-bx6RjKrOewszPkslzEhs?m=slm-lx81QZPbrqiswOCeoqwV	https://github.com/yachielab/cgRNA/tree/main/Queen-generated_Genebank_files/pAL_all/pAL025
pAL026	PB-S8158-sgRNA	https://benchling.com/s/seq-CJCHTaXsUCw6V2Ccks3L?m=slm-jTxbPjCxWkBzNH5SaUlI	https://github.com/yachielab/cgRNA/tree/main/Queen-generated_Genebank_files/pAL_all/pAL026
pAL027	PB-S7047-sgRNA	https://benchling.com/s/seq-xZ60ddIfD0c8yPN2VkKy?m=slm-QyGNcmz479b71AJH57PW	https://github.com/yachielab/cgRNA/tree/main/Queen-generated_Genebank_files/pAL_all/pAL027
pAL028	PB-S14-sgRNA	https://benchling.com/s/seq-okyjycaZaBZ1H76lEVBj?m=slm-sxs2AX2eTCzVjaByzeTU	https://github.com/yachielab/cgRNA/tree/main/Queen-generated_Genebank_files/pAL_all/pAL028
pAL029	PB-S15-sgRNA	https://benchling.com/s/seq-TKdP2UfFFxgSsSQoT44u?m=slm-89j7vG2ZFfdC682hiGnu	https://github.com/yachielab/cgRNA/tree/main/Queen-generated_Genebank_files/pAL_all/pAL029
pAL030	PB-S20-sgRNA	https://benchling.com/s/seq-Qfk8hMuXZrTfLOWXix9V?m=slm-m4DKokCKYdHo2t3E4Kqw	https://github.com/yachielab/cgRNA/tree/main/Queen-generated_Genebank_files/pAL_all/pAL030
pAL031	PB-S29-sgRNA	https://benchling.com/s/seq-MbTAQOitHJ8EzVzwuOEx?m=slm-0fnpWrvVblgBfwxpBFth	https://github.com/yachielab/cgRNA/tree/main/Queen-generated_Genebank_files/pAL_all/pAL031
pAL032	PB-S3898-sgRNA	https://benchling.com/s/seq-bNVkGZjVHM2wcXdndPmx?m=slm-Osnp7UlXrBCik110Wn0N	https://github.com/yachielab/cgRNA/tree/main/Queen-generated_Genebank_files/pAL_all/pAL032
pAL033	PB-S4975-sgRNA	https://benchling.com/s/seq-rcMNjC5Ch5mHsCiqtkgk?m=slm-lAtOJ854hvP2fwciU432	https://github.com/yachielab/cgRNA/tree/main/Queen-generated_Genebank_files/pAL_all/pAL033
pAL034	PB-S8599-sgRNA	https://benchling.com/s/seq-hLUvkwayJvwy3MECs1sE?m=slm-35aEjCFYykBrSkLkN1jp	https://github.com/yachielab/cgRNA/tree/main/Queen-generated_Genebank_files/pAL_all/pAL034
pAL035	PB-CAG-mCherry-292T-US1-cgRNA-V3	https://benchling.com/s/seq-jm0NlwbHT43iHjiCefBV?m=slm-kIymKuoL9ENgWECTrZyk	https://github.com/yachielab/cgRNA/tree/main/Queen-generated_Genebank_files/pAL_all/pAL035
pAL036	PB-CAG-mCherry-292T-S41-cgRNA-V3	https://benchling.com/s/seq-dwJ2OjLTN4pdw2cd7Sj4?m=slm-UfifDNpjDwqIBXiZwTiv	https://github.com/yachielab/cgRNA/tree/main/Queen-generated_Genebank_files/pAL_all/pAL036
pAL037	PB-CAG-mCherry-292T-S68-cgRNA-V3	https://benchling.com/s/seq-90X4FraYGJ5U8YKqmY2V?m=slm-pFXLYOSGfR2rCkClERx7	https://github.com/yachielab/cgRNA/tree/main/Queen-generated_Genebank_files/pAL_all/pAL037
pAL038	PB-CAG-mCherry-292T-S87-cgRNA-V3	https://benchling.com/s/seq-d867uIJnPzn3iuO8e9Ka?m=slm-8CzQ679L7DdNKh51MLaB	https://github.com/yachielab/cgRNA/tree/main/Queen-generated_Genebank_files/pAL_all/pAL038
pAL039	PB-CAG-mCherry-292T-S177-cgRNA-V3	https://benchling.com/s/seq-CvyqTHbPyQ9jRwwRzj5H?m=slm-GoKHltsnp9HRQT8gf2Jh	https://github.com/yachielab/cgRNA/tree/main/Queen-generated_Genebank_files/pAL_all/pAL039
pAL040	PB-CAG-mCherry-292T-S3940-cgRNA-V3	https://benchling.com/s/seq-Fds0L1FV9yCk0iMNIhUv?m=slm-EUxx5ltZuNjHWUvoQBjw	https://github.com/yachielab/cgRNA/tree/main/Queen-generated_Genebank_files/pAL_all/pAL040
pAL041	PB-CAG-mCherry-292T-S5550-cgRNA-V3	https://benchling.com/s/seq-ZPGEUL891OvmGgSgs4b9?m=slm-70XqnYg5M1Co8LWAuTR8	https://github.com/yachielab/cgRNA/tree/main/Queen-generated_Genebank_files/pAL_all/pAL041
pAL042	PB-CAG-mCherry-292T-S6717-cgRNA-V3	https://benchling.com/s/seq-Sy9KAmk9ErPbdiVNpnot?m=slm-J8jfSOKfkH499xseteaW	https://github.com/yachielab/cgRNA/tree/main/Queen-generated_Genebank_files/pAL_all/pAL042
pAL043	PB-CAG-mCherry-292T-S8158-cgRNA-V3	https://benchling.com/s/seq-RyhTEKIU2PeY8oyKkyUN?m=slm-DuF8QqQrzV444lXalEsS	https://github.com/yachielab/cgRNA/tree/main/Queen-generated_Genebank_files/pAL_all/pAL043
pAL044	PB-CAG-mCherry-292T-S7047-cgRNA-V3	https://benchling.com/s/seq-fFYlgWiAOWVHcNpgvRBJ?m=slm-PrvgukloK9OEmVEszBKV	https://github.com/yachielab/cgRNA/tree/main/Queen-generated_Genebank_files/pAL_all/pAL044
pAL045	PB-CAG-mCherry-295T-US1-cgRNA-V3	https://benchling.com/s/seq-ahIH3o4j4KsxbfJF8PF9?m=slm-voRXJ1Ee1Vj8OcFXA1Jh	https://github.com/yachielab/cgRNA/tree/main/Queen-generated_Genebank_files/pAL_all/pAL045
pAL046	PB-CAG-mCherry-295T-S14-cgRNA-V3	https://benchling.com/s/seq-Iy4j0D65QnKTSXreSpJv?m=slm-IOCivtdqVAtOLgXRffNy	https://github.com/yachielab/cgRNA/tree/main/Queen-generated_Genebank_files/pAL_all/pAL046
pAL047	PB-CAG-mCherry-295T-S15-cgRNA-V3	https://benchling.com/s/seq-WVrEBFKatLLxueeQzUui?m=slm-I4k56DctAPBFBhUTUQzR	https://github.com/yachielab/cgRNA/tree/main/Queen-generated_Genebank_files/pAL_all/pAL047
pAL048	PB-CAG-mCherry-295T-S20-cgRNA-V3	https://benchling.com/s/seq-Nw8FUVrc7vRgVgppYlnS?m=slm-7wKIleySGn162lXFPvMV	https://github.com/yachielab/cgRNA/tree/main/Queen-generated_Genebank_files/pAL_all/pAL048
pAL049	PB-CAG-mCherry-U6-295T-S29-cgRNA-V3	https://benchling.com/s/seq-K5Y20Qr3B07gcsyncqCc?m=slm-WlcaS6ru513fq3CEJEZH	https://github.com/yachielab/cgRNA/tree/main/Queen-generated_Genebank_files/pAL_all/pAL049
pAL050	PB-CAG-mCherry-295T-S3898-cgRNA-V3	https://benchling.com/s/seq-hCVqBwqkAd6B145s9dxQ?m=slm-qr9oxa5PZehVdrhqofva	https://github.com/yachielab/cgRNA/tree/main/Queen-generated_Genebank_files/pAL_all/pAL050
pAL051	PB-CAG-mCherry-295T-S4975-cgRNA-V3	https://benchling.com/s/seq-yT1DgaOvzKbLCSjJJL82?m=slm-WlYnGXJ4WP1jq5VNLmy8	https://github.com/yachielab/cgRNA/tree/main/Queen-generated_Genebank_files/pAL_all/pAL051
pAL052	PB-CAG-mCherry-295T-S8158-cgRNA-V3	https://benchling.com/s/seq-B3qupRrOFYqBzEdY1HmN?m=slm-l0tVcP7ABWUp9753LUrU	https://github.com/yachielab/cgRNA/tree/main/Queen-generated_Genebank_files/pAL_all/pAL052
pAL053	PB-CAG-mCherry-295T-S8599-cgRNA-V3	https://benchling.com/s/seq-CtXWdx308zX9XROG0l2z?m=slm-wza86wXkrzcfgFEhUnUM	https://github.com/yachielab/cgRNA/tree/main/Queen-generated_Genebank_files/pAL_all/pAL053
pAA016	PB-CAG-mCherry-U6-21T-US1-cgRNA-V3 (+3nt linker)	https://benchling.com/s/seq-4QpfEdVkxsHBSp3kcEqu?m=slm-tfO0xzuk2QVkgKtJBIFP	https://github.com/yachielab/cgRNA/tree/main/Queen-generated_Genebank_files/pAA_all/pAA016
pAA017	PB-CAG-mCherry-U6-21T-US1-cgRNA-V3 (+6nt linker)	https://benchling.com/s/seq-1oeODT0QqYVwHG7kvXU0?m=slm-ddvePEwrC4pnYk0oQ1MP	https://github.com/yachielab/cgRNA/tree/main/Queen-generated_Genebank_files/pAA_all/pAA017
pAA018	PB-CAG-mCherry-U6-21T-US1-cgRNA-V3 (+9nt linker)	https://benchling.com/s/seq-42cnrvmfqEns8XQ0cFEx?m=slm-UyDxO0szTEi4GclKZAhL	https://github.com/yachielab/cgRNA/tree/main/Queen-generated_Genebank_files/pAA_all/pAA018
pAA019	PB-CAG-mCherry-U6-21T-US1-cgRNA-V3 (+12nt linker)	https://benchling.com/s/seq-cbp1bqnObDBUZgOLeTHF?m=slm-MXuFek8WMBSqGA8tX7WK	https://github.com/yachielab/cgRNA/tree/main/Queen-generated_Genebank_files/pAA_all/pAA019
pAA020	PB-CAG-mCherry-U6-21T-US1-cgRNA-V3 (+18nt linker)	https://benchling.com/s/seq-Bszs5voTprktoZNXKNG2?m=slm-rPgtOccmBm1JW2unkrcD	https://github.com/yachielab/cgRNA/tree/main/Queen-generated_Genebank_files/pAA_all/pAA020
pAA021	PB-CAG-mCherry-U6-NCT-US1-cgRNA-V3 (+3nt linker)	https://benchling.com/s/seq-L8WuzCApQ1B0fRQcei4C?m=slm-EfgiFqAVP6H7GJKShuRh	https://github.com/yachielab/cgRNA/tree/main/Queen-generated_Genebank_files/pAA_all/pAA021
pAA022	PB-CAG-mCherry-U6-NCT-US1-cgRNA-V3 (+6nt linker)	https://benchling.com/s/seq-ux7AeCQBdfq7hgeBsoK8?m=slm-xscqSJUn9cmB9cO90t8J	https://github.com/yachielab/cgRNA/tree/main/Queen-generated_Genebank_files/pAA_all/pAA022
pAA023	PB-CAG-mCherry-U6-NCT-US1-cgRNA-V3 (+9nt linker)	https://benchling.com/s/seq-Htq2yaF6n5PKO9d1ZUmu?m=slm-pNEU1YTcYXYf24U9QJP0	https://github.com/yachielab/cgRNA/tree/main/Queen-generated_Genebank_files/pAA_all/pAA023
pAA024	PB-CAG-mCherry-U6-NCT-US1-cgRNA-V3 (+12nt linker)	https://benchling.com/s/seq-RwH4TCKdA4lrzmr0TGBx?m=slm-HhgXjmyNWtBn7PYXE2xo	https://github.com/yachielab/cgRNA/tree/main/Queen-generated_Genebank_files/pAA_all/pAA024
pAA025	PB-CAG-mCherry-U6-NCT-US1-cgRNA-V3 (+18nt linker)	https://benchling.com/s/seq-wKpm1NOa41Yz8msqVYbX?m=slm-c6byaJzOg3ztcgHq0GMc	https://github.com/yachielab/cgRNA/tree/main/Queen-generated_Genebank_files/pAA_all/pAA025
	PB-U6insert-EF1puro	https://www.addgene.org/104537/
pAA026	PB-INS-CAG-US1-eGFP-EF1a-Neo	https://benchling.com/s/seq-jLlFd94wfV90psxHuQrZ?m=slm-5XdeTYR3d7nUaZBIBQ0V	https://github.com/yachielab/cgRNA/tree/main/Queen-generated_Genebank_files/pAA_all/pAA026
	dAAVS1_EF1a-BxB1_mTagBFP2	https://benchling.com/s/seq-Hfqw6x4Mtbwa60FynPxJ?m=slm-c4mptEG5eYYw8hJ6gcXx
pAA027	PB-INS-EF1a-Target-AID-T2A-mTagBFP2	https://benchling.com/s/seq-xGUOiBGrETO3rLuGQElY?m=slm-grVLhbrat5eIHD909I2g	https://github.com/yachielab/cgRNA/tree/main/Queen-generated_Genebank_files/pAA_all/pAA027
pAA028	PB-INS-CAG-TargetAIDmax-nlsTagBFP2	https://benchling.com/s/seq-AD5RhieCYuoQBg4PP16N?m=slm-pnjYc8nIJZ9Gr0G3VGXB	https://github.com/yachielab/cgRNA/tree/main/Queen-generated_Genebank_files/pAA_all/pAA028
pAA029	PB-INS-CAG-TargetAIDmax-nlsTagBFP2 (Intron+2)	https://benchling.com/s/seq-tH7sOjgdDdA5BN3nVr0o?m=slm-nuM4wxlIfQzBLfcsPLBp	https://github.com/yachielab/cgRNA/tree/main/Queen-generated_Genebank_files/pAA_all/pAA029
pAA030	PB-INS-CAG-TargetAIDmax-nlsTagBFP2 (Intron+3)	https://benchling.com/s/seq-mWHp0k1u1bbx4EoVMBZM?m=slm-Ge7WWICrUuxlfXE1QuXl	https://github.com/yachielab/cgRNA/tree/main/Queen-generated_Genebank_files/pAA_all/pAA030
pAA031	PB-INS-CAG-spCas9-nlsTagBFP2	https://benchling.com/s/seq-gu61a0JzmWErOCEcvZLv?m=slm-0cAw5qzkm2pkkGzDVNTa	https://github.com/yachielab/cgRNA/tree/main/Queen-generated_Genebank_files/pAA_all/pAA031
pAA032	PB-INS-CAG-saCas9-nlsTagBFP2	https://benchling.com/s/seq-sScG1NvlhBPMzxpuDc68?m=slm-J7dCPpzfb7EdZWoKAwDl	https://github.com/yachielab/cgRNA/tree/main/Queen-generated_Genebank_files/pAA_all/pAA032
pAA033	PB-CAG-hAgo2-EF1-mTagBFP2	https://benchling.com/s/seq-wj6PymT5yPytyaDvJ0Bj?m=slm-UUcBHmCJb4Jt3Gu5H9Hx	https://github.com/yachielab/cgRNA/tree/main/Queen-generated_Genebank_files/pAA_all/pAA033
pAA034	PB-CAG-control-EF1-mTagBFP2	https://benchling.com/s/seq-RZceqxyc3RK0DF6vB1MR?m=slm-zdyVg88RBgipcUAGd9NO	https://github.com/yachielab/cgRNA/tree/main/Queen-generated_Genebank_files/pAA_all/pAA034
pAA035	PB-INS-CAG-hAgo2-EF1-mCherry	https://benchling.com/s/seq-b0aBR0MAIZwSneDWMe9h?m=slm-o6Tap1c1pr0xejX8xwMb	https://github.com/yachielab/cgRNA/tree/main/Queen-generated_Genebank_files/pAA_all/pAA035
pAA036	PB-INS-CAG-Luc2-EF1-mCherry	https://benchling.com/s/seq-cvLZBypMWCAGNfwV9L5m?m=slm-meKN9LY7T3arYAvj0lhP	https://github.com/yachielab/cgRNA/tree/main/Queen-generated_Genebank_files/pAA_all/pAA036
pAA037	PB-INS-CAG-hAgo2∆Piwi-EF1-mCherry	https://benchling.com/s/seq-beOrMt5eBlcFZNb983GX?m=slm-mftZJ2FJPE5T5QQCk3yC	https://github.com/yachielab/cgRNA/tree/main/Queen-generated_Genebank_files/pAA_all/pAA037
pAA038	PB-NANOG-sgRNA	https://benchling.com/s/seq-AKpkZWHxwUH8UAVYCVJd?m=slm-l8ceraWZWHSc5bo7naOI	https://github.com/yachielab/cgRNA/tree/main/Queen-generated_Genebank_files/pAA_all/pAA038
pAA039	PB-ACTA2-sgRNA	https://benchling.com/s/seq-iaJlvfou2HvtyKsHzZIT?m=slm-5Vp1K4RtA5PiZcATaQ8f	https://github.com/yachielab/cgRNA/tree/main/Queen-generated_Genebank_files/pAA_all/pAA039
pAA040	PB-INS-CAG-spCas9-nlsTagBFP2-NANOG-sgRNA	https://benchling.com/s/seq-sObY427z3QPgouKSkK2r?m=slm-oA6HJc8cZnH8hUsA5JAV	https://github.com/yachielab/cgRNA/tree/main/Queen-generated_Genebank_files/pAA_all/pAA040
pAA041	PB-INS-CAG-spCas9-nlsTagBFP2-ACTA2-sgRNA	https://benchling.com/s/seq-ny4XZfXiepmDMWCdAl6Y?m=slm-gx84PC3rtydYiNNY0kSY	https://github.com/yachielab/cgRNA/tree/main/Queen-generated_Genebank_files/pAA_all/pAA041
pAA042	LVSIN-U6-US1-sgRNA-EF1a-mCherry	https://benchling.com/s/seq-Cx5nYsJNzWDvLPBaQScP?m=slm-IqSyqBQ3UoGpQVVxd5eP	https://github.com/yachielab/cgRNA/tree/main/Queen-generated_Genebank_files/pAA_all/pAA042
pAA043	LVSIN-U6-cgRNA-V3-EF1a-mCherry	https://benchling.com/s/seq-ySfUiu8SwMBM57AtmTFm?m=slm-bb5hl3WzMF5G6STqfSZM	https://github.com/yachielab/cgRNA/tree/main/Queen-generated_Genebank_files/pAA_all/pAA043
pAA044	LVSIN-U6-cgRNA-V3-SL2-EF1a-mCherry	https://benchling.com/s/seq-tZoPbz0aemBhCwb3ey70?m=slm-OntgkUxqtwd4vkAc7MBu	https://github.com/yachielab/cgRNA/tree/main/Queen-generated_Genebank_files/pAA_all/pAA044
pBK001	LVSIN-U6-295T-US1-cgRNA-V3-EF1a-mCherry	https://benchling.com/s/seq-LlD3qPjaVLXHWo8Bpo1o?m=slm-GhTunPt8GsS82gxwYjEG	https://github.com/yachielab/cgRNA/tree/main/Queen-generated_Genebank_files/pBK_all/pBK001
pBK002	LVSIN-U6-292T-US1-cgRNA-V3-EF1a-mCherry	https://benchling.com/s/seq-BuS7c7px084Kx6g6JLpv?m=slm-E6I7Tm0hkyAOwtzXs3uo	https://github.com/yachielab/cgRNA/tree/main/Queen-generated_Genebank_files/pBK_all/pBK002
pBK003	LVSIN-U6-21T-US1-cgRNA-V3-EF1a-mCherry	https://benchling.com/s/seq-ce3O4k9whuYboOvznMDd?m=slm-etzatEq7svBJimkdDM6N	https://github.com/yachielab/cgRNA/tree/main/Queen-generated_Genebank_files/pBK_all/pBK003
pBK004	LVSIN-U6-let7aT-US1-cgRNA-V3-EF1a-mCherry	https://benchling.com/s/seq-1q8zYSaHa0VWWBeQX2Yy?m=slm-Jk1HRCvAh4iqokN5GGlz	https://github.com/yachielab/cgRNA/tree/main/Queen-generated_Genebank_files/pBK_all/pBK004
pBK005	LVSIN-U6-7T-US1-cgRNA-V3-EF1a-mCherry	https://benchling.com/s/seq-HyAhnBneSHCnvwfXUclD?m=slm-EHSv9x0rCPZTK5NYqqz8	https://github.com/yachielab/cgRNA/tree/main/Queen-generated_Genebank_files/pBK_all/pBK005
pBK006	LVSIN-U6-17T-US1-cgRNA-V3-EF1a-mCherry	https://benchling.com/s/seq-U8Nei4OvDSfhN2GnBEjC?m=slm-8iNi0ZIK84v3fXopKEMp	https://github.com/yachielab/cgRNA/tree/main/Queen-generated_Genebank_files/pBK_all/pBK006
pBK007	LVSIN-U6-124T-US1-cgRNA-V3-EF1a-mCherry	https://benchling.com/s/seq-8IAH4IndnYrexwbmUAi4?m=slm-bSSJgGcOCx5FjsZIXOYY	https://github.com/yachielab/cgRNA/tree/main/Queen-generated_Genebank_files/pBK_all/pBK007
pBK008	LVSIN-U6-9T-US1-cgRNA-V3-EF1a-mCherry	https://benchling.com/s/seq-A5bo4rwwfbXfULEHxviZ?m=slm-Ljkie50XJg5wHixKB1zi	https://github.com/yachielab/cgRNA/tree/main/Queen-generated_Genebank_files/pBK_all/pBK008
pBK009	LVSIN-U6-122T-US1-cgRNA-V3-EF1a-mCherry	https://benchling.com/s/seq-lOyRisukQzPn1UZQXrTk?m=slm-bruTDe2BnUpkGDkwLt50	https://github.com/yachielab/cgRNA/tree/main/Queen-generated_Genebank_files/pBK_all/pBK009
pBK010	LVSIN-U6-NCT-US1-cgRNA-V3-EF1a-mCherry	https://benchling.com/s/seq-ndyud4J50yzrLsTw8vuQ?m=slm-YWCmKPx9MVG1OvILJJbw	https://github.com/yachielab/cgRNA/tree/main/Queen-generated_Genebank_files/pBK_all/pBK010
pAA045	LVSIN-U6-295T-US1-cgRNA-V3-SL2-EF1a-mCherry	https://benchling.com/s/seq-3IxgvEiQsPNJgB8A8jjc?m=slm-aNFWCJlmF6ZyEdvTlYod	https://github.com/yachielab/cgRNA/tree/main/Queen-generated_Genebank_files/pAA_all/pAA045
pAA046	LVSIN-U6-122T-US1-cgRNA-V3-SL2-EF1a-mCherry	https://benchling.com/s/seq-hoPBGEG1KpUt4jJHcqYM?m=slm-til4diyZuk7zFy9jXxPp	https://github.com/yachielab/cgRNA/tree/main/Queen-generated_Genebank_files/pAA_all/pAA046
pAA047	LVSIN-U6-let7aT(mut)-US1-cgRNA-V3-EF1a-mCherry	https://benchling.com/s/seq-R8S7aCstsLOboKFIetE3?m=slm-5ISf8yMmQKzHg3xm1ekQ	https://github.com/yachielab/cgRNA/tree/main/Queen-generated_Genebank_files/pAA_all/pAA047
pAA048	LVSIN-U6-122T-US1-cgRNA-V3- (-3nt truncation) EF1a-mCherry	https://benchling.com/s/seq-FIQyFekydICnuMUn4Y5M?m=slm-QM7KIU5i9tMkHFI3XQxm	https://github.com/yachielab/cgRNA/tree/main/Queen-generated_Genebank_files/pAA_all/pAA048
pAA049	LVSIN-U6-122T-US1-cgRNA-V3- (-5nt truncation) EF1a-mCherry	https://benchling.com/s/seq-FfclFmA7qR0SPSinb9ya?m=slm-YmpWfOhw2IFSjmUMkdY1	https://github.com/yachielab/cgRNA/tree/main/Queen-generated_Genebank_files/pAA_all/pAA049
pAA050	LVSIN-U6-122T-US1-cgRNA-V3- (-7nt truncation) EF1a-mCherry	https://benchling.com/s/seq-gHkQ1a2RdlIseHwqG6dm?m=slm-F2bPJ07iHG4bWbNmXi28	https://github.com/yachielab/cgRNA/tree/main/Queen-generated_Genebank_files/pAA_all/pAA050
pAA051	LVSIN-U6-pri-miRNA-scaffold-EF1a-mCherry	https://benchling.com/s/seq-2cs6cp4LDAYMSyHb62FZ?m=slm-mzJV06scNQH7az7DjXBw	https://github.com/yachielab/cgRNA/tree/main/Queen-generated_Genebank_files/pAA_all/pAA051
pAA052	LVSIN-U6-pri-miRNA-FF3-EF1a-mCherry	https://benchling.com/s/seq-SnE01p4Kgk3iOirAjjCk?m=slm-xYinkzwKhGRT63z9NCV8	https://github.com/yachielab/cgRNA/tree/main/Queen-generated_Genebank_files/pAA_all/pAA052
pAA053	LVSIN-U6-RFP-US1-cgRNA-V3-EF1a-mCherry	https://benchling.com/s/seq-uRPX1EO8X7c9AIJaXWwj?m=slm-iqOGaaL6KyYyiUruUkKZ	https://github.com/yachielab/cgRNA/tree/main/Queen-generated_Genebank_files/pAA_all/pAA053
pAA054	LVSIN-EF1-mCherry-IRES-EGFP	https://benchling.com/s/seq-sXQDi4RvjE00422h7zIa?m=slm-QzA3jngLar6LgT29HQoy	https://github.com/yachielab/cgRNA/tree/main/Queen-generated_Genebank_files/pAA_all/pAA054
	pU6-pegRNA-GG-acceptor	https://www.addgene.org/132777/
pAA055	LVSIN-CAGGS-122T-US1-MICR-bgH-EF1a-mCherry	https://benchling.com/s/seq-VfCSiVkXhjRvjMJDRMiy?m=slm-rJSOQtK3MCJqLlMirfZr	https://github.com/yachielab/cgRNA/tree/main/Queen-generated_Genebank_files/pAA_all/pAA055
pAA056	LVSIN-122T-US1-cgRNA-V1-bgH-EF1a-mCherry	https://benchling.com/s/seq-2grgsQPYQDHLu61wwSYQ?m=slm-GD1mMae59H1Pfj0dHju8	https://github.com/yachielab/cgRNA/tree/main/Queen-generated_Genebank_files/pAA_all/pAA056
pAA057	LVSIN-122T-US1-cgRNA-V2-bgH-EF1a-mCherry	https://benchling.com/s/seq-h0GVeWwT4nAUrb4jJFP4?m=slm-37AgSQhxOdgcfQw5gHT4	https://github.com/yachielab/cgRNA/tree/main/Queen-generated_Genebank_files/pAA_all/pAA057
pAA058	LVSIN-122T-US1-cgRNA-V3-bgH-EF1a-mCherry	https://benchling.com/s/seq-xK6OGiFpMHf21QPDludI?m=slm-b6MYXGeVHriEL8xlXSRD	https://github.com/yachielab/cgRNA/tree/main/Queen-generated_Genebank_files/pAA_all/pAA058
pAA059	LVSIN-CAGGS-122T-Scr-MICR-bgH-EF1a-mCherry	https://benchling.com/s/seq-mXos1HtIWmQPbffFBAkt?m=slm-NIuVz9inWacxkWDFwiR5	https://github.com/yachielab/cgRNA/tree/main/Queen-generated_Genebank_files/pAA_all/pAA059
pAA060	LVSIN-122T-Scr-cgRNA-V1-bgH-EF1a-mCherry	https://benchling.com/s/seq-NohmiijZAGjyqe5VwRXY?m=slm-wBpoeDIhUX8fJxdsFWTm	https://github.com/yachielab/cgRNA/tree/main/Queen-generated_Genebank_files/pAA_all/pAA060
pAA061	LVSIN-122T-Scr-cgRNA-V2-bgH-EF1a-mCherry	https://benchling.com/s/seq-kFeMi291W7jGngU3OWqV?m=slm-y5UCPQ0stgBuY4XShVSv	https://github.com/yachielab/cgRNA/tree/main/Queen-generated_Genebank_files/pAA_all/pAA061
pAA062	LVSIN-122T-Scr-cgRNA-V3-bgH-EF1a-mCherry	https://benchling.com/s/seq-bLekhLmNAxmDUQjvzNhR?m=slm-9TOvcqme82Xq7WL0TTJu	https://github.com/yachielab/cgRNA/tree/main/Queen-generated_Genebank_files/pAA_all/pAA062
pAA063	LVSIN-US1-CR:TRACR-bgH-EF1a-mCherry	https://benchling.com/s/seq-b8CsHaugZWTHrqXPy6te?m=slm-MfKkmTerFG7bWS5HWR2g	https://github.com/yachielab/cgRNA/tree/main/Queen-generated_Genebank_files/pAA_all/pAA063
pAA064	LVSIN-Scr-CR:TRACR-bgH-EF1a-mCherry	https://benchling.com/s/seq-TtQLtwr0crk3Qoo9wBI7?m=slm-i3XeECtV2sO3NFow9Fir	https://github.com/yachielab/cgRNA/tree/main/Queen-generated_Genebank_files/pAA_all/pAA064
pAA065	LVSIN-US1-sgRNA-bgH-EF1a-mCherry	https://benchling.com/s/seq-FU4NMvl3jhn4sAvqHCEF?m=slm-rMp0Qb2vWtPNuScWz9Zk	https://github.com/yachielab/cgRNA/tree/main/Queen-generated_Genebank_files/pAA_all/pAA065
pAA066	LVSIN-Scr-sgRNA-bgH-EF1a-mCherry	https://benchling.com/s/seq-48fCiYlt1dRii7NizYnX?m=slm-CNP9OMhfytnayuzfftb2	https://github.com/yachielab/cgRNA/tree/main/Queen-generated_Genebank_files/pAA_all/pAA066
	pLVSIN-CMV Pur Vector (Takara Bio)
	pLV.CMVenh.gp91.eGFP.cHS4	https://www.addgene.org/30471/
pAA067	LVSIN-acceptor-PGK-Puro	https://benchling.com/s/seq-pGmF2gok1ejjTfzmtosR?m=slm-pD0ZVVMKlqICRkQ0EHgY	https://github.com/yachielab/cgRNA/tree/main/Queen-generated_Genebank_files/pAA_all/pAA067
pAA068	LVcHS4-acceptor-pGK-puro	https://benchling.com/s/seq-OHLgitWEeqWR96EZvTI2?m=slm-2lRzAIRneyfkkZpkm6n3	https://github.com/yachielab/cgRNA/tree/main/Queen-generated_Genebank_files/pAA_all/pAA068
pAA069	LVSIN-U6-US1-sgRNA-PGK-Puro	https://benchling.com/s/seq-MPqvIgqO2hMm3wgJrjke?m=slm-Nk7oGYVedloX85u3jLDO	https://github.com/yachielab/cgRNA/tree/main/Queen-generated_Genebank_files/pAA_all/pAA069
pAA070	LVSIN-U6-21T-US1-cgRNA-V3-PGK-Puro	https://benchling.com/s/seq-pibRrQkM4U2qHv5dzMvf?m=slm-Te9JenIABkmrhTCF3EJ3	https://github.com/yachielab/cgRNA/tree/main/Queen-generated_Genebank_files/pAA_all/pAA070
pAA071	LVSIN-U6-NCT-US1-cgRNA-V3-PGK-Puro	https://benchling.com/s/seq-bHazyq1l7F2kXUD7rrph?m=slm-zwn6ZOCBfqL2VitCjNfF	https://github.com/yachielab/cgRNA/tree/main/Queen-generated_Genebank_files/pAA_all/pAA071
pAA072	LVSIN-U6-21T-US1-cgRNA-V3 (+3nt linker)-PGK-Puro	https://benchling.com/s/seq-dhIufJQt24Ow7Z3lcz7p?m=slm-7oBiQ1aZJVOJvnDi38ZX	https://github.com/yachielab/cgRNA/tree/main/Queen-generated_Genebank_files/pAA_all/pAA072
pAA073	LVSIN-U6-21T-US1-cgRNA-V3 (+6nt linker)-PGK-Puro	https://benchling.com/s/seq-s9lXLhrToUvf2YE3pALn?m=slm-6Dg6DcG87Dmf9LHBoQtz	https://github.com/yachielab/cgRNA/tree/main/Queen-generated_Genebank_files/pAA_all/pAA073
pAA074	LVSIN-U6-21T-US1-cgRNA-V3 (+9nt linker)-PGK-Puro	https://benchling.com/s/seq-BkTGChJ9IUY8zp60N7sm?m=slm-JruQv7LUAQ7qBSzkz6Dl	https://github.com/yachielab/cgRNA/tree/main/Queen-generated_Genebank_files/pAA_all/pAA074
pAA075	LVSIN-U6-21T-US1-cgRNA-V3 (+12nt linker)-PGK-Puro	https://benchling.com/s/seq-lmbCmgZwajm0mgaSmH3k?m=slm-pRO14FSr6yL83NmHfCn0	https://github.com/yachielab/cgRNA/tree/main/Queen-generated_Genebank_files/pAA_all/pAA075
pAA076	LVSIN-U6-21T-US1-cgRNA-V3 (+18nt linker)-PGK-Puro	https://benchling.com/s/seq-cSNl0idEHbMiEUnn5llY?m=slm-IqTrn32nqNz5FKxVEdlG	https://github.com/yachielab/cgRNA/tree/main/Queen-generated_Genebank_files/pAA_all/pAA076
pAA077	LVSIN-U6-NCT-US1-cgRNA-V3 (+3nt linker)-PGK-Puro	https://benchling.com/s/seq-x9MKrlA6HfxhqZmFfqUA?m=slm-Vu6BYX959H2Uoyu6oxeb	https://github.com/yachielab/cgRNA/tree/main/Queen-generated_Genebank_files/pAA_all/pAA077
pAA078	LVSIN-U6-NCT-US1-cgRNA-V3 (+6nt linker)-PGK-Puro	https://benchling.com/s/seq-LyYE6Wv8GLW148xReNdV?m=slm-Hsr64T8yhkc7BvYcKVdp	https://github.com/yachielab/cgRNA/tree/main/Queen-generated_Genebank_files/pAA_all/pAA078
pAA079	LVSIN-U6-NCT-US1-cgRNA-V3 (+9nt linker)-PGK-Puro	https://benchling.com/s/seq-p7hoMdDHo5VIDnWCaKHz?m=slm-t1JjoFtKCsMJeYpRZ7J5	https://github.com/yachielab/cgRNA/tree/main/Queen-generated_Genebank_files/pAA_all/pAA079
pAA080	LVSIN-U6-NCT-US1-cgRNA-V3 (+12nt linker)-PGK-Puro	https://benchling.com/s/seq-FRdZxNQBmg2RCfzYRtbj?m=slm-gSK1YAC3joztkJm8vh3i	https://github.com/yachielab/cgRNA/tree/main/Queen-generated_Genebank_files/pAA_all/pAA080
pAA081	LVSIN-U6-NCT-US1-cgRNA-V3 (+18nt linker)-PGK-Puro	https://benchling.com/s/seq-WFKYBlgYodbXzkFXWTTg?m=slm-NOvosHwAtM9mNgLkJsPR	https://github.com/yachielab/cgRNA/tree/main/Queen-generated_Genebank_files/pAA_all/pAA081
pAA082	LVcHS4-RFP-cgRNA-V3-pGK-Puro	https://benchling.com/s/seq-eJVlsx8tEma33scggJYT?m=slm-Mtitx1d4HIY4ppNaWSTr	https://github.com/yachielab/cgRNA/tree/main/Queen-generated_Genebank_files/pAA_all/pAA082
pAA083	LVcHS4-US1-sgRNA-pGK-Puro	https://benchling.com/s/seq-amRzhBoDHBfPsh5AjWM1?m=slm-cbZpfwFJhTzBQPFzBWXQ	https://github.com/yachielab/cgRNA/tree/main/Queen-generated_Genebank_files/pAA_all/pAA083
pAA084	LVcHS4-21T-US1-cgRNA-V3-pGK-Puro	https://benchling.com/s/seq-sfqKKC4WsqKJcEAwwwsX?m=slm-r8z0vu4RGBpjxkp3uCr0	https://github.com/yachielab/cgRNA/tree/main/Queen-generated_Genebank_files/pAA_all/pAA084
pAA085	LVcHS4-122T-US1-cgRNA-V3-pGK-Puro	https://benchling.com/s/seq-lSB68PkOnyq545OcnuAu?m=slm-ybUqevpZ0m7IFJ8dZEiV	https://github.com/yachielab/cgRNA/tree/main/Queen-generated_Genebank_files/pAA_all/pAA085
pAA086	LVcHS4-295T-US1-cgRNA-V3-pGK-Puro	https://benchling.com/s/seq-jZul1WfX33yaQlZHHPSd?m=slm-lS9LTVkOUTJvn5hTJaGN	https://github.com/yachielab/cgRNA/tree/main/Queen-generated_Genebank_files/pAA_all/pAA086
pAA087	LVcHS4-302aT-US1-cgRNA-V3-pGK-Puro	https://benchling.com/s/seq-VvqaerFi2tR8uKa9s1EA?m=slm-CYqgWUpwY3tPlH7dteOz	https://github.com/yachielab/cgRNA/tree/main/Queen-generated_Genebank_files/pAA_all/pAA087
pAA088	LVcHS4-302bT-US1-cgRNA-V3-pGK-Puro	https://benchling.com/s/seq-IrHslCyZagemgzf50TMD?m=slm-AaHCTeR4FQigZImKAh34	https://github.com/yachielab/cgRNA/tree/main/Queen-generated_Genebank_files/pAA_all/pAA088
pAA089	LVcHS4-133T-US1-cgRNA-V3-pGK-Puro	https://benchling.com/s/seq-A6zJ91cl6ShIjR9YGLHk?m=slm-AZpVXTQUeQ8uCEOQXk7H	https://github.com/yachielab/cgRNA/tree/main/Queen-generated_Genebank_files/pAA_all/pAA089
pAA090	LVcHS4-1T-US1-cgRNA-V3-pGK-Puro	https://benchling.com/s/seq-GdazPxLrONTISvP65aNJ?m=slm-IvhcCdhwEICY1mxrkFmq	https://github.com/yachielab/cgRNA/tree/main/Queen-generated_Genebank_files/pAA_all/pAA090
pAA091	LVcHS4-FF3T-US1-cgRNA-V3-pGK-Puro	https://benchling.com/s/seq-I99O9mEEHXWskOMPaVG2?m=slm-zV93NwyHGUadxSBAPDJ7	https://github.com/yachielab/cgRNA/tree/main/Queen-generated_Genebank_files/pAA_all/pAA091
pAA092	LVcHS4-MT1T-US1-cgRNA-V3-pGK-Puro	https://benchling.com/s/seq-ljCV740TLVFhc0UDn5Ps?m=slm-SZ2eerrnlDb9pj7R5ocj	https://github.com/yachielab/cgRNA/tree/main/Queen-generated_Genebank_files/pAA_all/pAA092
pAA093	LVcHS4-122T-EGFP-cgRNA-V3-pGK-Puro	https://benchling.com/s/seq-3CfX7toIVHUKR8gChdDo?m=slm-hxBjo4OkocBC2yDFMfOp	https://github.com/yachielab/cgRNA/tree/main/Queen-generated_Genebank_files/pAA_all/pAA093
pAA094	LVcHS4-cgRNA-saV3-pGK-Puro	https://benchling.com/s/seq-JnRb7xlt8ni6C95823Yr?m=slm-XWEm6MqoQrLq7w0NbEIS	https://github.com/yachielab/cgRNA/tree/main/Queen-generated_Genebank_files/pAA_all/pAA094
pAA095	LVcHS4-21T-EGFP-cgRNA-saV3-pGK-Puro	https://benchling.com/s/seq-qatFBrNXmYmyLe3ovIoY?m=slm-eIFOo8yQy4ocR8C5W7DF	https://github.com/yachielab/cgRNA/tree/main/Queen-generated_Genebank_files/pAA_all/pAA095
pAA096	LVcHS4-122T-EGFP-cgRNA-saV3-pGK-Puro	https://benchling.com/s/seq-y6gQ2uXfX9sLTCtX3cNW?m=slm-IUnXUA3SDrey2Z9hJhU3	https://github.com/yachielab/cgRNA/tree/main/Queen-generated_Genebank_files/pAA_all/pAA096
pAA097	PB-INS-CAG-mCherry-synIntron	https://benchling.com/s/seq-2mc0f0biAMkj2t8GUjqM?m=slm-TkRuccf1mSxjzRnznLOj	https://github.com/yachielab/cgRNA/tree/main/Queen-generated_Genebank_files/pAA_all/pAA097
pAA098	PB-INS-CAG-mCherry-synIntron-miR-FF3	https://benchling.com/s/seq-KTQ4INfUwGKxfbfSZI8k?m=slm-HeNNGQCRC6FAq6a9bwR8	https://github.com/yachielab/cgRNA/tree/main/Queen-generated_Genebank_files/pAA_all/pAA098
pAA099	PB-INS-CAG-mCherry-synIntron-3x-miR-FF3	https://benchling.com/s/seq-pNC7zeg3L0jHLeALuwyg?m=slm-RsEg3DmtMCgIdlTq9kT2	https://github.com/yachielab/cgRNA/tree/main/Queen-generated_Genebank_files/pAA_all/pAA099
pAA100	PB-SA-mCherry-synIntron-3x-FF3	https://benchling.com/s/seq-7bdnDYxLdANSoELnzx1Q?m=slm-9ONMGTZoSVf2wicnVMqJ	https://github.com/yachielab/cgRNA/tree/main/Queen-generated_Genebank_files/pAA_all/pAA100
pAA101	pNANOG-HDR-donor-BB	https://benchling.com/s/seq-d63bjBeV527RUR39CgxR?m=slm-Q37jzneL8r4ONLr4yaYY	https://github.com/yachielab/cgRNA/tree/main/Queen-generated_Genebank_files/pAA_all/pAA101
pAA102	pACTA2-HDR-donor-BB	https://benchling.com/s/seq-LBknGaAxlHNhcbguic1D?m=slm-Y3nTL8qEgBlBW75PCjsP	https://github.com/yachielab/cgRNA/tree/main/Queen-generated_Genebank_files/pAA_all/pAA102
pAA103	pNANOG-HDR-mCherry-3x-FF3	https://benchling.com/s/seq-JyX6fa1QyFY0BX6fym45?m=slm-a3DmlCSySJ1JqY35IY8C	https://github.com/yachielab/cgRNA/tree/main/Queen-generated_Genebank_files/pAA_all/pAA103
pAA104	pACTA2-HDR-mCherry-3x-FF3	https://benchling.com/s/seq-5hDMRBY33MjrlmKDR8mD?m=slm-PG445AS1zB2PnFidvs2G	https://github.com/yachielab/cgRNA/tree/main/Queen-generated_Genebank_files/pAA_all/pAA104
pAA105	LVSIN-U6-cgRNA-V4-EF1a-mCherry	https://benchling.com/s/seq-hDHAtXQjogZ8uY9DGrzo?m=slm-QOUOZQighZ4tv8A3p4VZ	https://github.com/yachielab/cgRNA/tree/main/Queen-generated_Genebank_files/pAA_all/pAA105
pAA106	LVSIN-U6-21T-US1-cgRNA-V4-EF1a-mCherry	https://benchling.com/s/seq-nsI0Rr25QweTA0t8eS6R?m=slm-x2IXeZibTzPVqeBcoogy	https://github.com/yachielab/cgRNA/tree/main/Queen-generated_Genebank_files/pAA_all/pAA106
pAA107	LVSIN-U6-122T-US1-cgRNA-V4-EF1a-mCherry	https://benchling.com/s/seq-416qedF8p2PeH0DTt1Ef?m=slm-1jxCYS7wWAjSNi96JgJl	https://github.com/yachielab/cgRNA/tree/main/Queen-generated_Genebank_files/pAA_all/pAA107
pAA108	LVcHS4-RFP-US1-cgRNA-V3-pGK-Puro	https://benchling.com/s/seq-mFi3ohad00eR33oK253x?m=slm-E5M14zl1KtDp0LudTWxE	https://github.com/yachielab/cgRNA/tree/main/Queen-generated_Genebank_files/pAA_all/pAA108
pAA109	PB-INS-CAG-US1-eGFP-EF1a-mCherry	https://benchling.com/s/seq-ktv351moYXS4v7ojd1Zz?m=slm-12O6fvA3hrV3Sh2RULRW	https://github.com/yachielab/cgRNA/tree/main/Queen-generated_Genebank_files/pAA_all/pAA109
pAA110	PB-INS-hU6-miR122-cgRNA-CAG-eAIDmax-BFP	https://benchling.com/s/seq-QGnbjUkj8GKiHP47y5h5?m=slm-cvxyylYDfiehpkGi0Xti	https://github.com/yachielab/cgRNA/tree/main/Queen-generated_Genebank_files/pAA_all/pAA110
pAA111	PB-INS-hU6-US1-sgRNA-CAG-eAIDmax-BFP	https://benchling.com/s/seq-OVDxr4mEwyuazTKQhB2M?m=slm-ToZEh4i9DLhTMW5fo1vO	https://github.com/yachielab/cgRNA/tree/main/Queen-generated_Genebank_files/pAA_all/pAA111
pNM1466	pPB-EF1a-kozak-wtTarget-AID-blast	https://benchling.com/s/seq-8Xoja2G2Ae0qPDE1oDrl?item_id=seq_GkULb9taj9&m=slm-6nbJ1rX1H91cCIkNzHAL
