## Supplementary material for "A cuffed CRISPR guide RNA for microRNA activity-dependent genome editing": Table S5

### Sheet: Table S5
Table S5. Nucleic acids used in in vitro biochemical assays and cryo-EM analysis
Name	Sequence	benchling	source
Plasmid DNA
pE-His-SUMO-SpCas9	AGATCTCGATCCCGCGAAATTAATACGACTCACTATAGGGGAATTGTGAGCGGATAACAATTCCCCTCTAGAAATAATTTTGTTTAACTTTAAGAAGGAGATATACCATGGGTCATCACCATCATCATCACGGGTCCCTGCAGGACTCAGAAGTCAATCAAGAAGCTAAGCCAGAGGTCAAGCCAGAAGTCAAGCCTGAGACTCACATCAATTTAAAGGTGTCCGATGGATCTTCAGAGATCTTCTTCAAGATCAAAAAGACCACTCCTTTAAGAAGGCTGATGGAAGCGTTCGCTAAAAGACAGGGTAAGGAAATGGACTCCTTAAGATTCTTGTACGACGGTATTAGAATTCAAGCTGATCAGGCCCCTGAAGATTTGGACATGGAGGATAACGATA…	https://benchling.com/s/seq-46xU3QBauDlLODzkPyhJ?m=slm-sAN7XI1HZ9DtMaFvKguL	this study
pUC-targetDNA-TGG	AACGTCGTGACTGGGAAAACCCTGGCGTTACCCAACTTAATCGCCTTGCAGCACATCCCCCTTTCGCCAGCTGGCGTAATAGCGAAGAGGCCCGCACCGATCGCCCTTCCCAACAGTTGCGCAGCCTGAATGGCGAATGGCGCCTGATGCGGTATTTTCTCCTTACGCATCTGTGCGGTATTTCACACCGCATACGTCAAAGCAACCATAGTACGCGCCCTGTAGCGGCGCATTAAGCGCGGCGGGTGTGGTGGTTACGCGCAGCGTGACCGCTACACTTGCCAGCGCCCTAGCGCCCGCTCCTTTCGCTTTCTTCCCTTCCTTTCTCGCCACGTTCGCCGGCTTTCCCCGTCAAGCTCTAAATCGGGGGCTCCCTTTAGGGTTCCGATTTAGTGCTTT…	https://benchling.com/s/seq-z72IrHcFNS0cYBlmiQ4o?m=slm-L0FZBbk80PFDB6zDNSgJ	this study
pEX-A2J2-cgRNA_cryoEM	GTCGACTGTGGATTGGCATAcagcatagcaagtttaaataaggctagtccgttatcaacttgaaaaagtggcaccgagtcggtgctcaacatcagtctgataagctaGACCAATACCACCCAATCCAgtttaagagctatgctgTATGCCAATCCACAGTTGACAGTCAGTGGATACGCCAAATGCCTTCATGCGCCCAAAACATGTTGGCATGTTCACGATGTGCCCAACGATGTCCTTCCCAACGTGCTCTACCGGCATGATCAAAGCTATGCGCCTTAAACAGGTCATGCGCTGAATAGTGGCGTTCGATTGCCCAACCGTAGAAGTCTTTGCCTGTCGTGCCAGCTGCATTAATGAATCGGCCAACGCGCGGGGAGAGGCGGTTTGCGTATTGGG…	https://benchling.com/s/seq-CScSQTbkNRnssvXzvNO3?m=slm-pHDL67Xs8U1Jfx1ZWBpb	this study
Oligo DNA for in vitro assay
target DNA_NTS_cryoEM	CTAAATACGACCAATACCACCCAATCCATGGATTCAAAT
target DNA_TS_cryoEM	ATTTGAATCCATGGATTGGGTGGTATTGGTCGTATTTAG
target DNA_Cy5-NTS_EMSA	Cy5-CTAAATACGGAAATTAGGTGCGCTTGGCTGGATTCAAAT
target DNA_TS_EMSA	ATTTGAATCCAGCCAAGCGCACCTAATTTCCGTATTTAG
Oligo DNA for PCR
pUC-3k-linDNA-f	AACGTCGTGACTGGGAAAACCCTG
pUC-3k-linDNA-r	GAGCTAACTCACATTAATTGCGTTGCG
pEX-A2J2-templatePCR-f	GTTTCGGTGATGACGGTGAAAACCTCTGACACATG
cgRNA_cryoEM-templatePCR-r	GTCAACTGTGGATTGGCATAcagcatagctcttaaacTGGATTGGGTGGTATTGGTC
cgRNA_assay-templatePCR-r	GTCAACTGTGGATTGGCATAcagcatagctcttaaacGCCAAGCGCACCTAATTTCC
RNA
cgRNA_cryoEM	GUCGACUGUGGAUUGGCAUAcagcauagcaaguuuaaauaaggcuaguccguuaucaacuugaaaaaguggcaccgagucggugcucaacaucagucugauaagcuaGACCAAUACCACCCAAUCCAguuuaagagcuaugcugUAUGCCAAUCCACAGUUGAC
cgRNA_assay	GUCGACUGUGGAUUGGCAUAcagcauagcaaguuuaaauaaggcuaguccguuaucaacuugaaaaaguggcaccgagucggugcucaacaucagucugauaagcuaGGAAAUUAGGUGCGCUUGGCguuuaagagcuaugcugUAUGCCAAUCCACAGUUGAC
sgRNA	GGAAAUUAGGUGCGCUUGGCguuuuagagcuagaaauagcaaguuaaaauaaggcuaguccguuaucaacuugaaaaaguggcaccgagucggugc
cleaved cgRNA_crRNApart	ggauaagcuaGGAAAUUAGGUGCGCUUGGCguuuaagagcuaugcugUAUGCCAAUCCACAGUUGAC
cleaved cgRNA_tracrRNApart	GUCGACUGUGGAUUGGCAUAcagcauagcaaguuuaaauaaggcuaguccguuaucaacuugaaaaaguggcaccgagucggugcucaacaucaguc
10-nt_Linker-cgRNA	GUCGACUGUGGAUUGGCAUAcagcauagcaaguuuaaauaaggcuaguccguuaucaacuugaaaaaguggcaccgagucggugcucaacaucagucugauaagcuaACUAACCACUGGAAAUUAGGUGCGCUUGGCguuuaagagcuaugcugUAUGCCAAUCCACAGUUGAC
20-nt_Linker-cgRNA	GUCGACUGUGGAUUGGCAUAcagcauagcaaguuuaaauaaggcuaguccguuaucaacuugaaaaaguggcaccgagucggugcucaacaucagucugauaagcuaAAAUUAACAAACUAACCACUGGAAAUUAGGUGCGCUUGGCguuuaagagcuaugcugUAUGCCAAUCCACAGUUGAC
30-nt_Linker-cgRNA	GUCGACUGUGGAUUGGCAUAcagcauagcaaguuuaaauaaggcuaguccguuaucaacuugaaaaaguggcaccgagucggugcucaacaucagucugauaagcuaCAUUAAAUCAAAAUUAACAAACUAACCACUGGAAAUUAGGUGCGCUUGGCguuuaagagcuaugcugUAUGCCAAUCCACAGUUGAC
40-nt_Linker-cgRNA	GUCGACUGUGGAUUGGCAUAcagcauagcaaguuuaaauaaggcuaguccguuaucaacuugaaaaaguggcaccgagucggugcucaacaucagucugauaagcuaCCUACAAUUACAUUAAAUCAAAAUUAACAAACUAACCACUGGAAAUUAGGUGCGCUUGGCguuuaagagcuaugcugUAUGCCAAUCCACAGUUGAC
The sequences were colored as follows: miRT in red, spacer in blue, and the linker in purple. The scaffold region was shown in lowercase.
