## Supplementary material for "A cuffed CRISPR guide RNA for microRNA activity-dependent genome editing": Table S6

### Sheet: Primers
Table S6. Oligonucleotides used in this study (Primers)
Primer code	Primer name	Sequence (5’-3’)
AA001	AA-MluI-U6-gib-FW	GAAACGGTACCACGGGCCAGATATACGCGTCGAGGGCCTATTTCCCATGA
AA002	AA-fusion-DR-BamHI-RV	ACTAGTGGATCCAAAAAGTTTTGGGACCATTCAAAACAGCATAGCTCTAAAAC
AA003	AA-TTRz-stem-RV	GCGGCCGCACTCGGCATGGTTAGGCGGTTTCCCGC
AA004	AA-TTRz-FW	GCGGGAAACCGCCTAACC
AA005	AA-U6-term-BamHI-gib-RV	GACCTCGAGCGGCCGCTCTAGAACTAGTGGATCCAAAAAGCGCACCGAAGTGC
AA006	AA-U6p-cloning-gib-RV	GAAAGGACGAAACACCGG
AA007	AA-VA1-sp(f+e)-cloning-FW	TATATCTTGTGGAAAGGACGAAACACCGGTCGACTGTGGATTGGCATACAGCATAGCAAGTTTAAATAAGGCT
AA008	AA-VA1-sp(f+e)-cloning-RV	ATCCAAAAAGTCAACTGTGGATTGGCATACAGCATAGCTCTTAAACAGAGACGTCCGTCTCCGCACCGACTCGGTGCCAC
AA009	AA-HA1-backbone-FW	TTTAAGAGCTATGCTGTATGCCAATCCACAGTTGACTTTTTGGATCCACTAGTTCTAGAGCGGCC
AA010	AA-Cpf1-bGH-gib-RV	CCATAGAGCCCACCGCAT
AA011	AA-US1-sgRNA-RV	TGGATTGGGTGGTATTGGTGCGGTGTTTCGTCCTTTCCACAAGATATATAAAGC
AA012	AA-US1-sgRNA-FW	GAAACACCGCACCAATACCACCCAATCCAGTTTAAGAGCTATGCTGGAAACAG
AA013	AA-Tracr-BamHI-RV	ACTAGTGGATCCAAAAAGCACCGACTCGGTGCCAC
AA014	AA-Scr-sgRNA-RV	TCGTGCGTTACACTCGACAACGGTGTTTCGTCCTTTCCACAAGATATATAAAGC
AA015	AA-Scr-sgRNA-FW	GAAACACCGTTGTCGAGTGTAACGCACGAGTTTAAGAGCTATGCTGGAAACAG
AA016	AA-EF1-full-insert-FW	GGTCGGCAATTGATCCGGTGCCTAGAGAAGGT
AA017	AA-EF1-full-insert-RV	CCATGCCCTAGGCCTCCAAAAAAGCCTCCTCACTACTTCTGGAATCACGACACCTGAAATGGAA
AA018	AA-NotI-US1-FW	TCGAGGGCGGCCGCCCGTGGATTGGGTGGTATTGGTGGTGAGCAAGGGCGAGGAG
AA019	AA-eGFP-bgh-gib-RV	AAACTCAATGGTGATGGTGATGATGACCGGTGCTATAGGGCTGC
AA020	AA-mCherry-NotI-FW	TCGAGGGCGGCCGCGGCCACCATGGTGAGCAA
AA021	AA-mCherry-AgeI-RV	ATGATGACCGGTTTACTTGTACAGCTCGTCCATGC
AA022	AA-MfeI-U6-FW	GGTCGGCAATTGTCGAGGGCCTATTTCCCATG
AA023	AA-VA1-ClaI-RV	TAGATCATCGATAAAAAGTCAACTGTGGATTGGCATACAGCATAGC
AA024	AA-scaf(f+e)-ClaI-RV	TAGATCATCGATAAAAAGCACCGACTCGGTGCCACT
AA025	AA-EF1-NeoR-BamHI-FW	GTCCCCGGATCCACTAGTTCTAGAGCGGCCGC
AA026	AA-NeoR-INS-RV	CTTTCACAAATTTTGTAATCCAGAGGTTGATTGTCGACTCAGAAGAACTCGTCAAGAAGG
AA027	AA-EF1a-INS-FW	GGGGGATACGGGGAAAAGGCCTCCACGGCCACTAGTTCGACATTGATTATTGACTAGTGTGCCCGTCAGTGGGCAG
AA028	NM#585_cas9	GTCATCCACGCGAATCTGGAATTTC
AA029	NM#586_Cas9	GTAGGCCCCCTCGCCCGGGGAAATT
AA030	AA-INS-EF1a-AID-gib-RV	TAGACACCATGACTTTTCTTTTCTTCTTGGGTGGACCAGGGTTTTCTTCC
AA031	AA-SV40-mTagBFP2-gib-FW	CTGGTCCACCCAAGAAGAAAAGAAAAGTCATGGTGTCTAAGGGCGAAGAG
AA032	AA-SV40-mTagBFP2-gib-RV	TCACAAATTTTGTAATCCAGAGGTTGATTGTCGACCTAATTAAGCTTGTGCCCCAGTTTG
AA033	AA-CAG-AIDmax-gib-FW	TGGCAAAGAATTGGGATCCGAATTCCTCGAGGGCGGCCGCCTATAGGGAGAGCCGCCACC
AA034	AA-T2A-AIDmax-RV	AGAAGGCTTCCCCTGCCTTCCAGCATTTTGATTTTGTTCTCCC
AA035	AA-T2A-AIDmax-gib-FW	AGTAACGGGGAGAACAAAATCAAAATGCTGGAAGGCAGGGGAAGCCTTC
AA036	AA-gapdh-intron1-FW	GTAAGTCTCAATTATCAGGTTTCCAGG
AA037	AA-gapdh-intron1-RV	CTGCAGGAGAAGAAAATGAGATTAGC
AA038	AA-AIDmax-gapdh-gib-RV	CAGCCTGGAAACCTGATAATTGAGACTTACTTTCTTGCTGGGCACCTTGT
AA039	AA-AIDmax-gapdh-gib-FW	CCACGCTAATCTCATTTTCTTCTCCTGCAGTTCAAGGTGCTGGGCAACAC
AA040	AA-AIDmax-PmlI-RV	GTTCATCCGGGAGTCCAGGATCTGTGCCACGTGCTTTGTGATCTGCCGG
AA041	AA-ACTB-Intron3-FW	GTCAGTATCCCGGGTAACCCT
AA042	AA-ACTB-Intron3-RV	CTGTAGAGAAAAATAAATAATGTTGTCAAGTTCAG
AA043	AA-ACTB-AID-RV	CCAAAGAGAAGGGTTACCCGGGATACTGACCTGGTTGTAGGTCTGCACCAG
AA044	AA-ACTB-AID-FW	CTTGACAACATTATTTATTTTTCTCTACAGCTGTTCGAGGAAAACCCCATC
AA045	AA-TubA-Intron1-FW	GTGAGCAAGCCTTCCCCGGC
AA046	AA-TubA-Intron1-RV	CTGTGGAAAGAGGGAAAAAAATTATAAAATTAAGC
AA047	AA-Cas9-TubA-RV	TCTACCGAGAGCCGGGGAAGGCTTGCTCACCTTTTCCCGGTTGTCCTTCAG
AA048	AA-Cas9-TubA-FW	ACAGCTTAATTTTATAATTTTTTTCCCTCTTTCCACAGATCGAGAAGATCCTGACCTTCC
AA049	AA-wtCas9-gib-FW	TTCGAGTCACCAAAGAAGAAGCGGAAAGTCGACAAGAAGTACAGCATCGGCCTGGACATCGGCACCAACTCTGTG
AA050	AA-wtCas9-gib-RV	GTCACCTCCCAGCTGAGACA
AA051	AA-T2A-wtCas9-gib-FW	CGGATCGACCTGTCTCAGCTGGGAGGTGACGAAGGCAGGGGAAGCCTTC
AA052	AA-saCas9-gib-FW	GCAAAGAATTGGGATCCGAATTCCTCGAGGGCGGCCGCGCCACCATGGCCCCAAAGAAG
AA053	AA-saCas9-RV	CTTTTTCTTTTTTGCCTGGCCGG
AA054	AA-T2A-saCas9-gib-FW	AAAAAGGCCGGCCAGGCAAAAAAGAAAAAGGAAGGCAGGGGAAGCCTTCTG
AA055	AA-AvrII-SV40-mTagBFP2-FW	GGAGGCCTAGGGCCACCATGCCCAAGAAGAAAAGAAAAGTCATGGTGTCTAAGGGCGAAGAG
AA056	AA-mTagBFP2-ClaI-RV	TAGATCATCGATCTAATTAAGCTTGTGCCCCAG
AA057	AA-hAgo2-CAG-FW	AAAGAATTGGGATCCGAATTCCTCGAGGGCGGCCGCGCCACCATGTACAGCGGAGCCGGC
AA058	AA-Ago2-fusion-RV	CCACGATGTTGCACACTTCCAGGGGCAGGTAGGTGTGCTTCTG
AA059	AA-Ago2-gib2-FW	CCTGGAAGTGTGCAACATCGTGG
AA060	AA-hAgo2-gib-RV	GGTTTAAACTCAATGGTGATGGTGATGATGACCGGTCTCAGGCGAAGTACATGGTCC
AA061	AA-mCherry-AvrII-FW	TGGAGGCCTAGGGCCACCATGGTGAGCAAGGGCGAGGAG
AA062	AA-mCherry-gib-SalI-RV	TTCACAAATTTTGTAATCCAGAGGTTGATTGTCGACTTACTTGTACAGCTCGTCCATG
AA063	AA-hAgo2-truncation-RV	GGTTTAAACTCAATGGTGATGGTGATGATGACCGGTCTCAGCCCAGCTTCACGTTGATCT
AA064	AA-Luc2-NotI-FW	GCAAAGAATTGGGATCCGAATTCCTCGAGGGCGGCCGCGCCACCATGGAAGATGCC
AA065	AA-Luc2-AgeI-RV	GGTTTAAACTCAATGGTGATGGTGATGATGACCGGTCCTACACGGCGATCTTGCCGCC
AA066	AA-HindIII-bghPA-sgRNA-FW	GGGCACAAGCTTAATTAGACCGGTCATCATCACCATCAC
AA067	AA-HpaI-sgRNA-RV	AAGTTTAGTTAACAAAAAGCACCGACTCGGTGCC
AA068	AA-EF1a-BamHI-gib-FW	CTCTCGGCATGGACGAGCTGTACAAGTAAGGATCCAATTCTACCGGGCAGAGCGCACATCGC
AA069	AA-EF1a-mCherry-gib-RV	ATCCTCCTCGCCCTTGCTCACCATGGTGGCCCTAGGCCTCCAAAAAAGCC
AA070	AA-kozak-FP-FW	GCCACCATGGTGAGCAAG
AA071	AA-mCherry-MluI-gib-RV	TTTTGTAATCCAGAGGTTGATTGTTCCAGACGCGTTTACTTGTACAGCTCGTCCATG
AA072	AA-hU6-BamHI-RV	AGAATTGGATCCTCGAGGGCCTATTTCCCATGA
AA073	AA-VA1-ClaI-FW	CAGTTTATCGATAAAAAGTCAACTGTGGATTGGCATACAGCATAGCTC
AA074	AA-scaf(f+e)-ClaI-FW	CAGTTTATCGATAAAAAGCACCGACTCGGTGC
AA075	AA-cgRNA-alt-ClaI-FW	CAGTTTATCGATAAAAATATGCCAATCCACAGTCGACAAGTTGATAACGGACTAGCCTTA
AA076	AA-ClaI-EF1a-FW	CAGTTTATCGATAATTCTACCGGGCAGAGCGC
AA077	AA-mCherry-IRES-gib-RV	AGTAACGTTAGGGGGGGGCGCGCCGGATCCTTACTTGTACAGCTCGTCCATGC
AA078	AA-IRES-FW	GGATCCGGCGCGCCCCCCCC
AA079	AA-EGFP-MluI-gib-RV	ATTTTGTAATCCAGAGGTTGATTGTTCCAGACGCGTCTAGGAATTCCTACTTGTACAGCTCG
AA080	AA-RFP-EF1-gib-FW	TGGGCGATGTGCGCTCTGCCCGGTAGAATTGGATCCCGAGACGGTAGTCAAAAGCC
AA081	AA-RFP-pA30-gib-RV	TTTTTTCGAGACGTCCCTATCAGTGATAGAGATTGACA
AA082	AA-pA30-lenti-gib-FW	TCTATCACTGATAGGGACGTCTCGAAAAAAAAAAAAAAAAAAAAAAAAAAAAAAGGATCCACTAGTTCTAGAGCG
AA083	AA-bgh-pA-gib-RV	TTTATTACAGGGACAGCAGAGATCCAGTTTATCGATCCATAGAGCCCACCGCAT
AA084	AA-TET-RFP-BB-ClaI-FW	CAGTTTATCGATAGTCAAAAGCCTCCGGTCGG
AA085	AA-TET-RFP-EcoRI-RV	AGAATTGGAATTCTCCCTATCAGTGATAGAGATTGACA
AA086	AA-Puro-BsrGI-RV	TTTACTTGTACACTAGGCACCGGGCTTGCG
AA087	AA-U6-CHS4-gib-FW	GGAAAAGCGCCTCCCCTACCCGGTAGAATTGGATCCTCGAGGGCCTATTTCCCATG
AA088	AA-cgV3-PaqCI-gib-RV	CGACCGGAGGCTTTTGACTCACCTGCGTTCGCACCGACTCGGTGCCAC
AA089	AA-RFP-PaqCI-FW	TGCGAACGCAGGTGAGTCAAAAGCCTCCGGTCGG
AA090	AA-RFP-PaqCI-RV	CAGCATAGCTCTTAAACGTTCGCAGGTGTCCCTATCAGTGATAGAGATTGACATCC
AA091	AA-scaf-PaqCI-FW	TCTCTATCACTGATAGGGACACCTGCGAACGTTTAAGAGCTATGCTGTATGCCAATC
AA092	AA-ENV-RV	CATTATCGTTTCAGACCCACCTC
AA093	AA-US1-miRT-cloning-FW	GTATTGGTGGGGGGAGAGACGTCCGTCTCCGCACCGACTCGGTGCCAC
AA094	AA-US1-miRT-cloning-RV	GGAGACGGACGTCTCTCCCCCCACCAATACCACCCAATCCA
AA095	AA-U1-cgRNA-Lib-RFP-FW	AGTGCCGGTCTCTGTGCCGAGACGGTAGTCAAAAGCCTCCGGTCGGA
AA096	AA-U1-cgRNA-Lib-RFP-RV	AGCGGAGGTCTCTGGGGCGAGACGTCCCTATCAGTGATAGAGATTGACATCCCTATCAGTGATAGAGATACTGAGCACGG
AA097	AA-kozak-control-NotI-FW	TCGAGGGCGGCCGCGCCACCATGGTGAGCAAG
AA098	AA-miR-cloningSite-RV	CTCGGTAGAGACGTCCAGGACGTCTCCGGCATGCAATAGCCACCACTTGGTCC
AA099	AA-miR-cloningSite-FW	CGTCCTGGACGTCTCTACCGAGGTCGGTGGCCTGACCCCG
AA100	AA-synIntron-HpaI-RV	AGTTTAGTTAACGAATTCCCTGGTTTTAAAGTGATTTAATTTATAC
AA101	AA-miR-Cluster1-TGCC-FW	TAGACGCGTCTCCTGCCGAAACACCGTGCTCGCTTC
AA102	AA-miR-Cluster1-GCAA-RV	GATCCTCGTCTCCTTGCGCGGACCGAAGTCCGCTT
AA103	AA-miR-Cluster2-GCAA-FW	TAGACGCGTCTCCGCAAGAAACACCGTGCTCGCTTC
AA104	AA-miR-Cluster2-ACTA-RV	GATCCTCGTCTCCTAGTGCGGACCGAAGTCCGCTT
AA105	AA-miR-Cluster3-ACTA-FW	TAGACGCGTCTCCACTAGAAACACCGTGCTCGCTTC
AA106	AA-miR-Cluster3-ACCG-RV	GATCCTCGTCTCCCGGTGCGGACCGAAGTCCGCTT
AA107	AA-SA-mCherry-NheI-FW	TAGAATGCTAGCCTGACCTCTTCTCTTCCTCCCACAGGGCATGGTGAGCAAGGGCGAG
AA108	AA-synIntron-ClaI-RV	TAGATCATCGATGAATTCCCTGGTTTTAAAGTGATTTAATTTATACC
AA109	AA-mCherry-Cluster-AgeI-FW	GGTCCAACCGGTGTGAGCAAGGGCGAGGAG
AA110	AA-mmu-subPool-FW	CCACCTACTGGTGCGTCGTC
AA111	AA-mmu-subPool-RV	ACACTTCCCGAGTTGGAGCC
AA112	AA-cgLib-1-FW	TCCCTACACGACGCTCTTCCGATCTTGGATTGGGTGGTATTGGTG
AA113	AA-cgLib-2-FW	TCCCTACACGACGCTCTTCCGATCTGTGGATTGGGTGGTATTGGTG
AA114	AA-cgLib-3-FW	TCCCTACACGACGCTCTTCCGATCTTATGGATTGGGTGGTATTGGTG
AA115	AA-cgLib-4-FW	TCCCTACACGACGCTCTTCCGATCTTCTTGGATTGGGTGGTATTGGTG
AA116	AA-cgLib-5-FW	TCCCTACACGACGCTCTTCCGATCTGATTTGGATTGGGTGGTATTGGTG
AA117	AA-cgLib-6-FW	TCCCTACACGACGCTCTTCCGATCTAATTCTGGATTGGGTGGTATTGGTG
AA118	AA-cgLib-7-FW	TCCCTACACGACGCTCTTCCGATCTTTGCTTTGGATTGGGTGGTATTGGTG
AA119	AA-U6-Truseq2-RV	TGGAGTTCAGACGTGTGCTCTTCCGATCTGAGGGCCTATTTCCCATGATTC
AA120	AA-ACTA2-HDR-check-FW	CCAGTTTGGGTTTGCCCAAT
AA121	AA-HDR-check-RV	TCAGCGAGCTCTAGATCATCG
SK001	SK-cgRNA-IVT-FW	GTTTGCAGTTTTAAAATTATGTTTTAAAATGGACTATCATATG
SK002	SK-cgRNA-IVT-RV	GTCAACTGTGGATTGGCATACAGC
HO001	HO-AQ-seq-3p-randomized adapter	App/NNNNTGGAATTCTCGGGTGCCAAGG/ddC
HO002	HO-AQ-seq-5p-randomized adapter	GUUCAGAGUUCUACAGUCCGACGAUCNNNN
HO003	HO-AQ-seq-RT-primer	GCCTTGGCACCCGAGAATTCCA
SK003	SK-sgRNA-template-FW	CAGTGAATTGTAATACGACTCACTATAGCACCAATACCACCCAATCCAGTTTAAGAGCTATGCTGGAAACAGCATAGCAAGTTTAAATAAGGCTAGTCCGTTATCAACTTGAAAAAGTGGCACCGAGTCGGTGC
SK004	SK-sgRNA-template-RV	GCACCGACTCGGTGCCACTTTTTCAAGTTGATAACGGACTAGCCTTATTTAAACTTGCTATGCTGTTTCCAGCATAGCTCTTAAACTGGATTGGGTGGTATTGGTGCTATAGTGAGTCGTATTACAATTCACTG
SK005	SK-nonSpecificRNA-FW	CAGTGAATTGTAATACGACTCACTATAGCTATGCGGCATCAGAGCAGATTGTACTGAGAGTGCACCATATGCGGTGTGAAATACCGCACAGATGCGTAAGGAGAAAATACCGCATCAGGCGCCATTCGCCATTCAGGCTGCGCAACTGTTGG
SK006	SK-nonSpecificRNA-RV	CCAACAGTTGCGCAGCCTGAATGGCGAATGGCGCCTGATGCGGTATTTTCTCCTTACGCATCTGTGCGGTATTTCACACCGCATATGGTGCACTCTCAGTACAATCTGCTCTGATGCCGCATAGCTATAGTGAGTCGTATTACAATTCACTG
AA122	AA-US1-PaqCI-RV	GGATTGGGTGGTATTGGTGGTTCGCAGGTGTCCCTATCAGTGATAGAGATTGACATC
AA123	AA-US1-PaqCI-FW	TCTCTATCACTGATAGGGACACCTGCGAACCACCAATACCACCCAATCCA
AA124	AA-EF1a-QC-FW	AGAAGTTGGGGGGAGGGG
AA125	AA-SfiI-hU6-V2-FW	GGAAAAGGCCTCCACGGCCATCGAGGGCCTATTTCCCATGATTC
AA126	AA-cgV3-SpeI-V2-RV	TTAATAACTAGTCAATAATCAATGTCGAAAAAAGTCAACTGTGGATTGGCATACAGCATAG
AA127	AA-SpeI-scaffold-RV	TTAATAACTAGTCAATAATCAATGTCGAAAAAAGCACCGACTCGGTGCCAC
AA128	AA-US1-RFP-PaqCI-RV	GGATTGGGTGGTATTGGTGGTTCGCAGGTGTCCCTATCAGTGATAGAGATTGACATC
AA129	AA-US1-scaf-PaqCI-FW	TCTCTATCACTGATAGGGACACCTGCGAACCACCAATACCACCCAATCCA

### Sheet: MICR spacers
Table S6. Oligonucleotides used in this study (MICR spacers)
miRT-spacer	Forward primer (5’-3’)	Reverse primer (5’-3’)
miR122-US1	TAGCGCGAATTCCAAACACCATTGTCACACTCCACACCAATACCACCCAATCCAGTTTAAGAGCTATGCTGGAAAC	ACTAGTGGATCCTGGAGTGTGACAATGGTGTTTGGCACCGACTCGGTGCCAC
miR122-Scr	AGCGCGAATTCCAAACACCATTGTCACACTCCATTGTCGAGTGTAACGCACGAGTTTAAGAGCTATGCTGGAAAC	ACTAGTGGATCCTGGAGTGTGACAATGGTGTTTGGCACCGACTCGGTGCCAC

### Sheet: cgRNA spacers
Table S6. Oligonucleotides used in this study (cgRNA spacers)
miRT-spacer	cgRNA version	Plasmid ID	Cloning backbone	Golden gate enzyme	Top-strand oligonucleotide (5’-3’)	Bottom-strand oligonucleotide (5’-3’)
miR122-US1	cgRNA-V1	pAA008	pAA001	BsmBI-V2	GTGCCAAACACCATTGTCACACTCCACACCAATACCACCCAATCCA	AAACTGGATTGGGTGGTATTGGTGTGGAGTGTGACAATGGTGTTTG
miR122-US1	cgRNA-V2	pAA009	pAA002	BsmBI-V2	TGATCAAACACCATTGTCACACTCCACACCAATACCACCCAATCCA	AAACTGGATTGGGTGGTATTGGTGTGGAGTGTGACAATGGTGTTTG
miR122-US1	cgRNA-V3	pAA010	pAA003	BsmBI-V2	GTGCCAAACACCATTGTCACACTCCACACCAATACCACCCAATCCA	AAACTGGATTGGGTGGTATTGGTGTGGAGTGTGACAATGGTGTTTG
miR122-Scr	cgRNA-V1	pAA011	pAA001	BsmBI-V2	GTGCCAAACACCATTGTCACACTCCATTGTCGAGTGTAACGCACGA	AAACTCGTGCGTTACACTCGACAATGGAGTGTGACAATGGTGTTTG
miR122-Scr	cgRNA-V2	pAA012	pAA002	BsmBI-V2	TGATCAAACACCATTGTCACACTCCATTGTCGAGTGTAACGCACGA	AAACTCGTGCGTTACACTCGACAATGGAGTGTGACAATGGTGTTTG
miR122-Scr	cgRNA-V3	pAA013	pAA003	BsmBI-V2	GTGCCAAACACCATTGTCACACTCCATTGTCGAGTGTAACGCACGA	AAACTCGTGCGTTACACTCGACAATGGAGTGTGACAATGGTGTTTG
miR292-US1	cgRNA-V3	pAL035	pAA015	BsmBI-V2	GTGCACACTCAAAACCTGGCGGCACTTTCACCAATACCACCCAATCCA	AAACTGGATTGGGTGGTATTGGTGAAAGTGCCGCCAGGTTTTGAGTGT
miR292-S41	cgRNA-V3	pAL036	pAA015	BsmBI-V2	GTGCACACTCAAAACCTGGCGGCACTTTCACTTCATCATCGATCTTCC	AAACGGAAGATCGATGATGAAGTGAAAGTGCCGCCAGGTTTTGAGTGT
miR292-S68	cgRNA-V3	pAL037	pAA015	BsmBI-V2	GTGCACACTCAAAACCTGGCGGCACTTTCACTTTCTCCCTTTATACGG	AAACCCGTATAAAGGGAGAAAGTGAAAGTGCCGCCAGGTTTTGAGTGT
miR292-S87	cgRNA-V3	pAL038	pAA015	BsmBI-V2	GTGCACACTCAAAACCTGGCGGCACTTTCACAATCCTCTCCTACGATC	AAACGATCGTAGGAGAGGATTGTGAAAGTGCCGCCAGGTTTTGAGTGT
miR292-S177	cgRNA-V3	pAL039	pAA015	BsmBI-V2	GTGCACACTCAAAACCTGGCGGCACTTTCACGAAACACAAAATTAGAT	AAACATCTAATTTTGTGTTTCGTGAAAGTGCCGCCAGGTTTTGAGTGT
miR292-S3940	cgRNA-V3	pAL040	pAA015	BsmBI-V2	GTGCACACTCAAAACCTGGCGGCACTTTCACGACCCGTGAAGGTGTCT	AAACAGACACCTTCACGGGTCGTGAAAGTGCCGCCAGGTTTTGAGTGT
miR292-S5550	cgRNA-V3	pAL041	pAA015	BsmBI-V2	GTGCACACTCAAAACCTGGCGGCACTTTCACACCTGTGAAGGGTCGCT	AAACAGCGACCCTTCACAGGTGTGAAAGTGCCGCCAGGTTTTGAGTGT
miR292-S6717	cgRNA-V3	pAL042	pAA015	BsmBI-V2	GTGCACACTCAAAACCTGGCGGCACTTTCACGTGCAGTTGGTGGGTGT	AAACACACCCACCAACTGCACGTGAAAGTGCCGCCAGGTTTTGAGTGT
miR292-S8158	cgRNA-V3	pAL043	pAA015	BsmBI-V2	GTGCACACTCAAAACCTGGCGGCACTTTCACCTCGTGGAAGGTGGTCA	AAACTGACCACCTTCCACGAGGTGAAAGTGCCGCCAGGTTTTGAGTGT
miR292-S7047	cgRNA-V3	pAL044	pAA015	BsmBI-V2	GTGCACACTCAAAACCTGGCGGCACTTTCACCCCGTGGAGGGGTCGCC	AAACGGCGACCCCTCCACGGGGTGAAAGTGCCGCCAGGTTTTGAGTGT
miR295-US1	cgRNA-V3	pAL045	pAA015	BsmBI-V2	GTGCAGACTCAAAAGTAGTAGCACTTTCACCAATACCACCCAATCCA	AAACTGGATTGGGTGGTATTGGTGAAAGTGCTACTACTTTTGAGTCT
miR295-S14	cgRNA-V3	pAL046	pAA015	BsmBI-V2	GTGCAGACTCAAAAGTAGTAGCACTTTCACCGTACACCAACCGCAAA	AAACTTTGCGGTTGGTGTACGGTGAAAGTGCTACTACTTTTGAGTCT
miR295-S15	cgRNA-V3	pAL047	pAA015	BsmBI-V2	GTGCAGACTCAAAAGTAGTAGCACTTTCACATTTCCCCTTCTTTCAT	AAACATGAAAGAAGGGGAAATGTGAAAGTGCTACTACTTTTGAGTCT
miR295-S20	cgRNA-V3	pAL048	pAA015	BsmBI-V2	GTGCAGACTCAAAAGTAGTAGCACTTTCACACGACCCTTCCAAATCC	AAACGGATTTGGAAGGGTCGTGTGAAAGTGCTACTACTTTTGAGTCT
miR295-S29	cgRNA-V3	pAL049	pAA015	BsmBI-V2	GTGCAGACTCAAAAGTAGTAGCACTTTCACCCCGTTAAAATCACATT	AAACAATGTGATTTTAACGGGGTGAAAGTGCTACTACTTTTGAGTCT
miR295-S3898	cgRNA-V3	pAL050	pAA015	BsmBI-V2	GTGCAGACTCAAAAGTAGTAGCACTTTCACGGGGCTCAACTTGGGTT	AAACAACCCAAGTTGAGCCCCGTGAAAGTGCTACTACTTTTGAGTCT
miR295-S4975	cgRNA-V3	pAL051	pAA015	BsmBI-V2	GTGCAGACTCAAAAGTAGTAGCACTTTCACGCTCCGCGTGAGGGGTG	AAACCACCCCTCACGCGGAGCGTGAAAGTGCTACTACTTTTGAGTCT
miR295-S8158	cgRNA-V3	pAL052	pAA015	BsmBI-V2	GTGCAGACTCAAAAGTAGTAGCACTTTCACCTCGTGGAAGGTGGTCA	AAACTGACCACCTTCCACGAGGTGAAAGTGCTACTACTTTTGAGTCT
miR295-S8599	cgRNA-V3	pAL053	pAA015	BsmBI-V2	GTGCAGACTCAAAAGTAGTAGCACTTTCACAGTCACTGTGGTGCTAT	AAACATAGCACCACAGTGACTGTGAAAGTGCTACTACTTTTGAGTCT
miR295-US1	cgRNA-V3	pBK001	pAA043	BsmBI-V2	GTGCAGACTCAAAAGTAGTAGCACTTTCACCAATACCACCCAATCCA	AAACTGGATTGGGTGGTATTGGTGAAAGTGCTACTACTTTTGAGTCT
miR292-US1	cgRNA-V3	pBK002	pAA043	BsmBI-V2	GTGCACACTCAAAACCTGGCGGCACTTTCACCAATACCACCCAATCCA	AAACTGGATTGGGTGGTATTGGTGAAAGTGCCGCCAGGTTTTGAGTGT
miR21-US1	cgRNA-V3	pBK003	pAA043	BsmBI-V2	GTGCTCAACATCAGTCTGATAAGCTACACCAATACCACCCAATCCA	AAACTGGATTGGGTGGTATTGGTGTAGCTTATCAGACTGATGTTGA
Let7a-US1	cgRNA-V3	pBK004	pAA043	BsmBI-V2	GTGCAACTATACAACCTACTACCTCACACCAATACCACCCAATCCA	AAACTGGATTGGGTGGTATTGGTGTGAGGTAGTAGGTTGTATAGTT
miR7-US1	cgRNA-V3	pBK005	pAA043	BsmBI-V2	GTGCAACAACAAAATCACTAGTCTTCCACACCAATACCACCCAATCCA	AAACTGGATTGGGTGGTATTGGTGTGGAAGACTAGTGATTTTGTTGTT
miR17-US1	cgRNA-V3	pBK006	pAA043	BsmBI-V2	GTGCCTACCTGCACTGTAAGCACTTTGCACCAATACCACCCAATCCA	AAACTGGATTGGGTGGTATTGGTGCAAAGTGCTTACAGTGCAGGTAG
miR124-US1	cgRNA-V3	pBK007	pAA043	BsmBI-V2	GTGCTGGCATTCACCGCGTGCCTTACACCAATACCACCCAATCCA	AAACTGGATTGGGTGGTATTGGTGTAAGGCACGCGGTGAATGCCA
miR9-US1	cgRNA-V3	pBK008	pAA043	BsmBI-V2	GTGCTCATACAGCTAGATAACCAAAGACACCAATACCACCCAATCCA	AAACTGGATTGGGTGGTATTGGTGTCTTTGGTTATCTAGCTGTATGA
miR122-US1	cgRNA-V3	pBK009	pAA043	BsmBI-V2	GTGCCAAACACCATTGTCACACTCCACACCAATACCACCCAATCCA	AAACTGGATTGGGTGGTATTGGTGTGGAGTGTGACAATGGTGTTTG
NC-US1	cgRNA-V3	pBK010	pAA043	BsmBI-V2	GTGCAATACGTGACACGTTCGGAGAACACCAATACCACCCAATCCA	AAACTGGATTGGGTGGTATTGGTGTTCTCCGAACGTGTCACGTATT
miR21-US1 (+3nt linker)	cgRNA-V3	pAA016	pAA015	BsmBI-V2	GTGCTTCTCAACATCAGTCTGATAAGCTACACCAATACCACCCAATCCA	AAACTGGATTGGGTGGTATTGGTGTAGCTTATCAGACTGATGTTGAGAA
miR21-US1 (+6nt linker)	cgRNA-V3	pAA017	pAA015	BsmBI-V2	GTGCGAATTCTCAACATCAGTCTGATAAGCTACACCAATACCACCCAATCCA	AAACTGGATTGGGTGGTATTGGTGTAGCTTATCAGACTGATGTTGAGAATTC
miR21-US1 (+9nt linker)	cgRNA-V3	pAA018	pAA015	BsmBI-V2	GTGCATTGAATTCTCAACATCAGTCTGATAAGCTACACCAATACCACCCAATCCA	AAACTGGATTGGGTGGTATTGGTGTAGCTTATCAGACTGATGTTGAGAATTCAAT
miR21-US1 (+12nt linker)	cgRNA-V3	pAA019	pAA015	BsmBI-V2	GTGCACCATTGAATTCTCAACATCAGTCTGATAAGCTACACCAATACCACCCAATCCA	AAACTGGATTGGGTGGTATTGGTGTAGCTTATCAGACTGATGTTGAGAATTCAATGGT
miR21-US1 (+18nt linker)	cgRNA-V3	pAA020	pAA015	BsmBI-V2	GTGCGATGATACCATTGAATTCTCAACATCAGTCTGATAAGCTACACCAATACCACCCAATCCA	AAACTGGATTGGGTGGTATTGGTGTAGCTTATCAGACTGATGTTGAGAATTCAATGGTATCATC
NCT-US1 (+3nt linker)	cgRNA-V3	pAA021	pAA015	BsmBI-V2	GTGCTTCAATACGTGACACGTTCGGAGAACACCAATACCACCCAATCCA	AAACTGGATTGGGTGGTATTGGTGTTCTCCGAACGTGTCACGTATTGAA
NCT-US1 (+6nt linker)	cgRNA-V3	pAA022	pAA015	BsmBI-V2	GTGCGAATTCAATACGTGACACGTTCGGAGAACACCAATACCACCCAATCCA	AAACTGGATTGGGTGGTATTGGTGTTCTCCGAACGTGTCACGTATTGAATTC
NCT-US1 (+9nt linker)	cgRNA-V3	pAA023	pAA015	BsmBI-V2	GTGCATTGAATTCAATACGTGACACGTTCGGAGAACACCAATACCACCCAATCCA	AAACTGGATTGGGTGGTATTGGTGTTCTCCGAACGTGTCACGTATTGAATTCAAT
NCT-US1 (+12nt linker)	cgRNA-V3	pAA024	pAA015	BsmBI-V2	GTGCACCATTGAATTCAATACGTGACACGTTCGGAGAACACCAATACCACCCAATCCA	AAACTGGATTGGGTGGTATTGGTGTTCTCCGAACGTGTCACGTATTGAATTCAATGGT
NCT-US1 (+18nt linker)	cgRNA-V3	pAA025	pAA015	BsmBI-V2	GTGCGATGATACCATTGAATTCAATACGTGACACGTTCGGAGAACACCAATACCACCCAATCCA	AAACTGGATTGGGTGGTATTGGTGTTCTCCGAACGTGTCACGTATTGAATTCAATGGTATCATC
miR295-US1	cgRNA-V5	pAA045	pAA044	BsmBI-V2	GTGCAGACTCAAAAGTAGTAGCACTTTCACCAATACCACCCAATCCA	AAACTGGATTGGGTGGTATTGGTGAAAGTGCTACTACTTTTGAGTCT
miR122-US1	cgRNA-V5	pAA046	pAA044	BsmBI-V2	GTGCCAAACACCATTGTCACACTCCACACCAATACCACCCAATCCA	AAACTGGATTGGGTGGTATTGGTGTGGAGTGTGACAATGGTGTTTG
Let7a(mut)-US1	cgRNA-V3	pAA047	pAA043	BsmBI-V2	AAACTGGATTGGGTGGTATTGGTGTGAGGTAGTATGTTGTATAGTT	GTGCAACTATACAACATACTACCTCACACCAATACCACCCAATCCA
miR122-(-3nt truncation)-US1	cgRNA-V3	pAA048	pAA043	BsmBI-V2	GTGCACACCATTGTCACACTCCACACCAATACCACCCAATCCA	AAACTGGATTGGGTGGTATTGGTGTGGAGTGTGACAATGGTGT
miR122-(-5nt truncation)-US1	cgRNA-V3	pAA049	pAA043	BsmBI-V2	GTGCACCATTGTCACACTCCACACCAATACCACCCAATCCA	AAACTGGATTGGGTGGTATTGGTGTGGAGTGTGACAATGGT
miR122-(-7nt truncation)-US1	cgRNA-V3	pAA050	pAA043	BsmBI-V2	GTGCCATTGTCACACTCCACACCAATACCACCCAATCCA	AAACTGGATTGGGTGGTATTGGTGTGGAGTGTGACAATG
miR21-US1	cgRNA-V3	pAA084	pAA082	PaqCI	GTGCTCAACATCAGTCTGATAAGCTACACCAATACCACCCAATCCA	AAACTGGATTGGGTGGTATTGGTGTAGCTTATCAGACTGATGTTGA
miR122-US1	cgRNA-V3	pAA085	pAA082	PaqCI	GTGCCAAACACCATTGTCACACTCCACACCAATACCACCCAATCCA	AAACTGGATTGGGTGGTATTGGTGTGGAGTGTGACAATGGTGTTTG
miR295-US1	cgRNA-V3	pAA086	pAA082	PaqCI	GTGCAGACTCAAAAGTAGTAGCACTTTCACCAATACCACCCAATCCA	AAACTGGATTGGGTGGTATTGGTGAAAGTGCTACTACTTTTGAGTCT
miR302a-US1	cgRNA-V3	pAA087	pAA082	PaqCI	GTGCTCACCAAAACATGGAAGCACTTACACCAATACCACCCAATCCA	AAACTGGATTGGGTGGTATTGGTGTAAGTGCTTCCATGTTTTGGTGA
miR302b-US1	cgRNA-V3	pAA088	pAA082	PaqCI	GTGCCTACTAAAACATGGAAGCACTTACACCAATACCACCCAATCCA	AAACTGGATTGGGTGGTATTGGTGTAAGTGCTTCCATGTTTTAGTAG
miR133-US1	cgRNA-V3	pAA089	pAA082	PaqCI	GTGCCAGCTGGTTGAAGGGGACCAAACACCAATACCACCCAATCCA	AAACTGGATTGGGTGGTATTGGTGTTTGGTCCCCTTCAACCAGCTG
miR1-US1	cgRNA-V3	pAA090	pAA082	PaqCI	GTGCATACATACTTCTTTACATTCCACACCAATACCACCCAATCCA	AAACTGGATTGGGTGGTATTGGTGTGGAATGTAAAGAAGTATGTAT
FF3T-US1	cgRNA-V3	pAA091	pAA082	PaqCI	GTGCAACGATATGGGCTGAATACAAACACCAATACCACCCAATCCA	AAACTGGATTGGGTGGTATTGGTGTTTGTATTCAGCCCATATCGTT
MT1T-US1	cgRNA-V3	pAA092	pAA082	PaqCI	GTGCTAGGTAGGGTGTTGGTTCTTTACACCAATACCACCCAATCCA	AAACTGGATTGGGTGGTATTGGTGTAAAGAACCAACACCCTACCTA
mIR122-EGFP	cgRNA-V3	pAA093	pAA082	PaqCI	GTGCCAAACACCATTGTCACACTCCAAAGGGCGAGGAGCTGTTCAC	AAACGTGAACAGCTCCTCGCCCTTTGGAGTGTGACAATGGTGTTTG
miR21-EGFP	cgRNA-saV3	pAA095	pAA094	PaqCI	GAGATCAACATCAGTCTGATAAGCTACAAGGGCGAGGAGCTGTTCAC	GAACGTGAACAGCTCCTCGCCCTTGTAGCTTATCAGACTGATGTTGA
miR122-EGFP	cgRNA-saV3	pAA096	pAA094	PaqCI	GAGACAAACACCATTGTCACACTCCACAAGGGCGAGGAGCTGTTCAC	GAACGTGAACAGCTCCTCGCCCTTGTGGAGTGTGACAATGGTGTTTG
miR21-US1	cgRNA-V4	pAA106	pAA105	PaqCI	GTGCTCAACATCAGTCTGATAAGCTACACCAATACCACCCAATCCA	AAACTGGATTGGGTGGTATTGGTGTAGCTTATCAGACTGATGTTGA
miR122-US1	cgRNA-V4	pAA107	pAA105	PaqCI	GTGCCAAACACCATTGTCACACTCCACACCAATACCACCCAATCCA	AAACTGGATTGGGTGGTATTGGTGTGGAGTGTGACAATGGTGTTTG

### Sheet: sgRNA spacers
Table S6. Oligonucleotides used in this study (sgRNA spacers)
Spacer	Plasmid ID	Cloning backbone	Golden gate enzyme	Top-strand oligonucleotide (5’-3’)	Bottom-strand oligonucleotide (5’-3’)
US1	pAL018	pAL017	BsmBI-V2	ACCGCACCAATACCACCCAATCCA	AAACTGGATTGGGTGGTATTGGTG
S41	pAL019	pAL017	BsmBI-V2	ACCGCACTTCATCATCGATCTTCC	AAACGGAAGATCGATGATGAAGTG
S68	pAL020	pAL017	BsmBI-V2	ACCGCACTTTCTCCCTTTATACGG	AAACCCGTATAAAGGGAGAAAGTG
S87	pAL021	pAL017	BsmBI-V2	ACCGCACAATCCTCTCCTACGATC	AAACGATCGTAGGAGAGGATTGTG
S177	pAL022	pAL017	BsmBI-V2	ACCGCACGAAACACAAAATTAGAT	AAACATCTAATTTTGTGTTTCGTG
S3940	pAL023	pAL017	BsmBI-V2	ACCGCACGACCCGTGAAGGTGTCT	AAACAGACACCTTCACGGGTCGTG
S5550	pAL024	pAL017	BsmBI-V2	ACCGCACACCTGTGAAGGGTCGCT	AAACAGCGACCCTTCACAGGTGTG
S6717	pAL025	pAL017	BsmBI-V2	ACCGCACGTGCAGTTGGTGGGTGT	AAACACACCCACCAACTGCACGTG
S8158	pAL026	pAL017	BsmBI-V2	ACCGCACCTCGTGGAAGGTGGTCA	AAACTGACCACCTTCCACGAGGTG
S7047	pAL027	pAL017	BsmBI-V2	ACCGCACCCCGTGGAGGGGTCGCC	AAACGGCGACCCCTCCACGGGGTG
S14	pAL028	pAL017	BsmBI-V2	ACCGCACCGTACACCAACCGCAAA	AAACTTTGCGGTTGGTGTACGGTG
S15	pAL029	pAL017	BsmBI-V2	ACCGCACATTTCCCCTTCTTTCAT	AAACATGAAAGAAGGGGAAATGTG
S20	pAL030	pAL017	BsmBI-V2	ACCGCACACGACCCTTCCAAATCC	AAACGGATTTGGAAGGGTCGTGTG
S29	pAL031	pAL017	BsmBI-V2	ACCGCACCCCGTTAAAATCACATT	AAACAATGTGATTTTAACGGGGTG
S3898	pAL032	pAL017	BsmBI-V2	ACCGCACGGGGCTCAACTTGGGTT	AAACAACCCAAGTTGAGCCCCGTG
S4975	pAL033	pAL017	BsmBI-V2	ACCGCACGCTCCGCGTGAGGGGTG	AAACCACCCCTCACGCGGAGCGTG
S8599	pAL034	pAL017	BsmBI-V2	ACCGCACAGTCACTGTGGTGCTAT	AAACATAGCACCACAGTGACTGTG
NANOG-HDR	pAA038	pAL017	BsmBI-V2	ACCGGTGGAGTCACAGAGTAGTTC	AAACGAACTACTCTGTGACTCCAC
ACTA2-HDR	pAA039	pAL017	BsmBI-V2	ACCGGGACTTAGAAGCATTTGCGG	AAACCCGCAAATGCTTCTAAGTCC

### Sheet: EGFP targets
Table S6. Oligonucleotides used in this study (EGFP targets)
Target	Plasmid ID	Forward primer (5’-3’)
US1	pAA014	TCGAGGGCGGCCGCCCGTGGATTGGGTGGTATTGGTGGTGAGCAAGGGCGAGGAG
S41	pAL001	TCGAGGGCGGCCGCCCGGGAAGATCGATGATGAAGTGGTGAGCAAGGGCGAGGAG
S68	pAL002	TCGAGGGCGGCCGCCCGCCGTATAAAGGGAGAAAGTGGTGAGCAAGGGCGAGGAG
S87	pAL003	TCGAGGGCGGCCGCCCGGATCGTAGGAGAGGATTGTGGTGAGCAAGGGCGAGGAG
S177	pAL004	TCGAGGGCGGCCGCCCGATCTAATTTTGTGTTTCGTGGTGAGCAAGGGCGAGGAG
S3940	pAL005	TCGAGGGCGGCCGCCCGAGACACCTTCACGGGTCGTGGTGAGCAAGGGCGAGGAG
S5550	pAL006	TCGAGGGCGGCCGCCCGAGCGACCCTTCACAGGTGTGGTGAGCAAGGGCGAGGAG
S6717	pAL007	TCGAGGGCGGCCGCCCGACACCCACCAACTGCACGTGGTGAGCAAGGGCGAGGAG
S8158	pAL008	TCGAGGGCGGCCGCCCGTGACCACCTTCCACGAGGTGGTGAGCAAGGGCGAGGAG
S7047	pAL009	TCGAGGGCGGCCGCCCGGGCGACCCCTCCACGGGGTGGTGAGCAAGGGCGAGGAG
S14	pAL010	TCGAGGGCGGCCGCCCGTTTGCGGTTGGTGTACGGTGGTGAGCAAGGGCGAGGAG
S15	pAL011	TCGAGGGCGGCCGCCCGATGAAAGAAGGGGAAATGTGGTGAGCAAGGGCGAGGAG
S20	pAL012	TCGAGGGCGGCCGCCCGGGATTTGGAAGGGTCGTGTGGTGAGCAAGGGCGAGGAG
S29	pAL013	TCGAGGGCGGCCGCCCGAATGTGATTTTAACGGGGTGGTGAGCAAGGGCGAGGAG
S3898	pAL014	TCGAGGGCGGCCGCCCGAACCCAAGTTGAGCCCCGTGGTGAGCAAGGGCGAGGAG
S4975	pAL015	TCGAGGGCGGCCGCCCGCACCCCTCACGCGGAGCGTGGTGAGCAAGGGCGAGGAG
S8599	pAL016	TCGAGGGCGGCCGCCCGATAGCACCACAGTGACTGTGGTGAGCAAGGGCGAGGAG

### Sheet: Illumina index primers
Table S6. Oligonucleotides used in this study (Illumina index primers)
Index	Index class	Index sequence (5'-3')	Adapter	Primer sequence (5’-3’)
No Index	No Index	NA	P5-Truseq-Read1	AATGATACGGCGACCACCGAGATCTACACTCTTTCCCTACACGACGCTCTTCCGATCT
R1	i5	TCGCCTTG	P5-Truseq-Read1	AATGATACGGCGACCACCGAGATCTACACTCGCCTTGACACTCTTTCCCTACACGACGCTCTTCCGATCT
R2	i5	ATAGCGTC	P5-Truseq-Read1	AATGATACGGCGACCACCGAGATCTACACATAGCGTCACACTCTTTCCCTACACGACGCTCTTCCGATCT
R3	i5	GAAGAAGT	P5-Truseq-Read1	AATGATACGGCGACCACCGAGATCTACACGAAGAAGTACACTCTTTCCCTACACGACGCTCTTCCGATCT
R1	i7	TCGCCTTG	P7-Truseq-Read2	CAAGCAGAAGACGGCATACGAGATTCGCCTTGGTGACTGGAGTTCAGACGTGTGCTC
R2	i7	ATAGCGTC	P7-Truseq-Read2	CAAGCAGAAGACGGCATACGAGATATAGCGTCGTGACTGGAGTTCAGACGTGTGCTC
R3	i7	GAAGAAGT	P7-Truseq-Read2	CAAGCAGAAGACGGCATACGAGATGAAGAAGTGTGACTGGAGTTCAGACGTGTGCTC
R4	i7	ATTCTAGG	P7-Truseq-Read2	CAAGCAGAAGACGGCATACGAGATATTCTAGGGTGACTGGAGTTCAGACGTGTGCTC
R5	i7	CGTTACCA	P7-Truseq-Read2	CAAGCAGAAGACGGCATACGAGATCGTTACCAGTGACTGGAGTTCAGACGTGTGCTC
R6	i7	GTCTGATG	P7-Truseq-Read2	CAAGCAGAAGACGGCATACGAGATGTCTGATGGTGACTGGAGTTCAGACGTGTGCTC
R7	i7	TTACGCAC	P7-Truseq-Read2	CAAGCAGAAGACGGCATACGAGATTTACGCACGTGACTGGAGTTCAGACGTGTGCTC
R8	i7	TTGAATAG	P7-Truseq-Read2	CAAGCAGAAGACGGCATACGAGATTTGAATAGGTGACTGGAGTTCAGACGTGTGCTC
R9	i7	TCCTTGGT	P7-Truseq-Read2	CAAGCAGAAGACGGCATACGAGATTCCTTGGTGTGACTGGAGTTCAGACGTGTGCTC
R10	i7	ACAGGTAT	P7-Truseq-Read2	CAAGCAGAAGACGGCATACGAGATACAGGTATGTGACTGGAGTTCAGACGTGTGCTC
R11	i7	AGGTAAGG	P7-Truseq-Read2	CAAGCAGAAGACGGCATACGAGATAGGTAAGGGTGACTGGAGTTCAGACGTGTGCTC
R12	i7	AACAATGG	P7-Truseq-Read2	CAAGCAGAAGACGGCATACGAGATAACAATGGGTGACTGGAGTTCAGACGTGTGCTC

### Sheet: pri-miRNA spacers
Table S6. Oligonucleotides used in this study (pri-miRNA spacers)
pri-miRNA	Plasmid ID	Cloning backbone	Golden gate enzyme	Top-strand oligonucleotide (5’-3’)	Bottom-strand oligonucleotide (5’-3’)
miR-FF3	pAA052	pAA051	PaqCI	TTAACGATATGGGATGAATACAAATAGTGAAGCCACAGATGTATTTGTATTCAGCCCATATCGTT	GCTTAACGATATGGGCTGAATACAAATACATCTGTGGCTTCACTATTTGTATTCATCCCATATCG

### Sheet: GeneBlocks
Table S6. Oligonucleotides used in this study (GeneBlocks)
Name	Plasmid constructed	GID	Sequence (5’-3’)
hU6-cgRNA-V1	pAA001	GID001	TCGAGGGCCTATTTCCCATGATTCCTTCATATTTGCATATACGATACAAGGCTGTTAGAGAGATAATTGGAATTAATTTGACTGTAAACACAAAGATATTAGTACAAAATACGTGACGTAGAAAGTAATAATTTCTTGGGTAGTTTGCAGTTTTAAAATTATGTTTTAAAATGGACTATCATATGCTTACCGTAACTTGAAAGTATTTCGATTTCTTGGCTTTATATATCTTGTGGAAAGGACGAAACACCGGTTGGAACCATTCAAAACAGCATAGCAAGTTAAAATAAGGCTAGTCCGTTATCAACTTGAAAAAGTGGCACCGAGTCGGTGCGGAGACGGACGTCTCTGTTTTAGAGCTATGCTGTTTTGAATGGTCCCAAAACTTTTT
hU6-TTRz	pAA002	GID002	CGAGGGCCTATTTCCCATGATTCCTTCATATTTGCATATACGATACAAGGCTGTTAGAGAGATAATTAGAATTAATTTGACTGTAAACACAAAGATATTAGTACAAAATACGTGACGTAGAAAGTAATAATTTCTTGGGTAGTTTGCAGTTTTAAAATTATGTTTTAAAATGGACTATCATATGCTTACCGTAACTTGAAAGTATTTCGATTTCTTGGCTTTATATATCTTGTGGAAAGGACGAAACACCGTGCTCGCTTCGGCAGCACATATACTAGTCGACGGGCCGCACTCGCCGGTCCCAAGCCCGGATAAAATGGGAGGGGGCGGGAAACCGCCTAACCAT
cgRNA-V2-TRz	pAA002	GID003	GCGGGAAACCGCCTAACCATGCCGAGTGCGGCCGCTGGCACCGAGTCGGTGCATACTCTGATGATGGAGACGGACGTCTCTGTTTAAGAGCTATGCTGGAAACAGCATAGCAAGTTTAAATAAGGCTAGTCCGTTATCAAGTGGCCGCGGTCGGCGTGGACTGTAGAACACTGCCAATGCCGGTCCCAAGCCCGGATAAAAGTGGAGGGTACAGTCCACGCTCTAGAGCGCACTTCGGTGCGCTTTT
hU6-filler-sgRNA(f+e)	pAA004, pAA005, pAL017	GID004	TCGAGGGCCTATTTCCCATGATTCCTTCATATTTGCATATACGATACAAGGCTGTTAGAGAGATAATTGGAATTAATTTGACTGTAAACACAAAGATATTAGTACAAAATACGTGACGTAGAAAGTAATAATTTCTTGGGTAGTTTGCAGTTTTAAAATTATGTTTTAAAATGGACTATCATATGCTTACCGTAACTTGAAAGTATTTCGATTTCTTGGCTTTATATATCTTGTGGAAAGGACGAAACACCGGGAGACGGACGTCTCTGTTTAAGAGCTATGCTGGAAACAGCATAGCAAGTTTAAATAAGGCTAGTCCGTTATCAACTTGAAAAAGTGGCACCGAGTCGGTGCTTTTT
bGH-NeoR	pAA026	GID005	ACTAGTTCTAGAGCGGCCGCTCGAGGTCACCCATTCGAACAAAAACTCATCTCAGAAGAGGATCTGAATATGCATACCGGTCATCATCACCATCACCATTGAGTTTAAACCCGCTGATCAGCCTCGACTGTGCCTTCTAGTTGCCAGCCATCTGTTGTTTGCCCCTCCCCCGTGCCTTCCTTGACCCTGGAAGGTGCCACTCCCACTGTCCTTTCCTAATAAAATGAGGAAATTGCATCGCATTGTCTGAGTAGGTGTCATTCTATTCTGGGGGGTGGGGTGGGGCAGGACAGCAAGGGGGAGGATTGGGAAGACAATAGCAGGCATGCTGGGGATGCGGTGGGCTCTATGGCTTCTGAGGCGGAAAGAACCAGCTGGGGCTCTAGGGGGTATCCCCAC…
EF1aCore-hAgo2-5'	pAA033	GID006	CTAGGTCTTGAAAGGAGTGGGAATTGGCTCCGGTGCCCGTCAGTGGGCAGAGCGCACATCGCCCACAGTCCCCGAGAAGTTGGGGGGAGGGGTCGGCAATTGATCCGGTGCCTAGAGAAGGTGGCGCGGGGTAAACTGGGAAAGTGATGTCGTGTACTGGCTCCGCCTTTTTCCCGAGGGTGGGGGAGAACCGTATATAAGTGCAGTAGTCGCCGTGAACGTTCTTTTTCGCAACGGGTTTGCCGCCAGAACACAGACTCTACTAGAGGATCTATTTCCGGTTCTAGAATGTACAGCGGAGCCGGCCCTGCCCTGGCCCCTCCTGCCCCCCCTCCCCCCATCCAGGGCTACGCCTTCAAGCCCCCTCCCAGGCCCGACTTCGGCACCAGCGGCCGGACC…
hAgo2-3'	pAA033	GID007	CAGAAGCACACCTACCTGCCCCTGGAAGTGTGCAACATCGTGGCCGGCCAGCGGTGCATCAAGAAGCTGACCGACAATCAGACCAGCACCATGATCCGGGCCACCGCCAGAAGCGCCCCTGACAGGCAGGAAGAGATCAGCAAGCTGATGCGGAGCGCCAGCTTCAACACCGACCCCTACGTGCGGGAGTTCGGCATCATGGTGAAGGACGAGATGACCGACGTGACCGGCAGAGTCCTGCAGCCTCCCAGCATCCTGTACGGCGGCAGGAACAAGGCCATCGCCACCCCCGTGCAGGGCGTGTGGGACATGCGGAACAAGCAGTTCCACACCGGCATCGAGATCAAAGTGTGGGCCATCGCCTGCTTCGCCCCCCAGCGGCAGTGCACCGAGGTGCAC…
hU6-filler-cgRNA-V3-SL2	pAA044	GID008	TCGAGGGCCTATTTCCCATGATTCCTTCATATTTGCATATACGATACAAGGCTGTTAGAGAGATAATTGGAATTAATTTGACTGTAAACACAAAGATATTAGTACAAAATACGTGACGTAGAAAGTAATAATTTCTTGGGTAGTTTGCAGTTTTAAAATTATGTTTTAAAATGGACTATCATATGCTTACCGTAACTTGAAAGTATTTCGATTTCTTGGCTTTATATATCTTGTGGAAAGGACGAAACACCGTATGCCAATCCACAGTTGACAAGTGGCACCGAGTCGGTGCGGAGACGGACGTCTCTGTTTAAGAGCTATGCTGGAAACAGCATAGCAAGTTTAAATAAGGCTAGTCCGTTATCAACTTGTCGACTGTGGATTGGCATATTTTT
hU6-filler-cgRNA-V4	pAA105	GID009	AGAATTGGATCCTCGAGGGCCTATTTCCCATGATTCCTTCATATTTGCATATACGATACAAGGCTGTTAGAGAGATAATTAGAATTAATTTGACTGTAAACACAAAGATATTAGTACAAAATACGTGACGTAGAAAGTAATAATTTCTTGGGTAGTTTGCAGTTTTAAAATTATGTTTTAAAATGGACTATCATATGCTTACCGTAACTTGAAAGTATTTCGATTTCTTGGCTTTATATATCTTGTGGAAAGGACGAAACACCGTGCTCGCTTCGGCAGCACATATACTAGTCGACGGGCCGCACTCGCCGGTCCCAAGCCCGGATAAAATGGGAGGGGGCGGGAAACCGCCTAACCATGCCGAGTGCGGCCGCCAGCATAGCAAGTTTAAATAAGGCT…
hU6-pri-miRNA-scaffold	pAA051	GID010	CGGTAGAATTGGATCCGAGGGCCTATTTCCCATGATTCCTTCATATTTGCATATACGATACAAGGCTGTTAGAGAGATAATTAGAATTAATTTGACTGTAAACACAAAGATATTAGTACAAAATACGTGACGTAGAAAGTAATAATTTCTTGGGTAGTTTGCAGTTTTAAAATTATGTTTTAAAATGGACTATCATATGCCTTACCGTAACTTGAAAGTATTTCGATTTCTTGGCTTTATATATCTTGTGGAAAGGACGAAACACCGTGCTCGCTTCGGCAGCACATATACTACACCCTAATGATACTCTCTTAAGAACGCAGGTGAGTCAAAAGCCTCCACCTGCGAACAAGCGACTATCCCGTCGCTTCTGCAAAGCGGACTTCGGTCCGCTTTTTT…
EF1a-mCherry	pAA054	GID011	AATTCTACCGGGCAGAGCGCACATCGCCCACAGTCCCCGAGAAGTTGGGGGGAGGGGTCGGCAATTGATCCGGTGCCTAGAGAAGGTGGCGCGGGGTAAACTGGGAAAGTGATGTCGTGTACTGGCTCCGCCTTTTTCCCGAGGGTGGGGGAGAACCGTATATAAGTGCAGTAGTCGCCGTGAACGTTCTTTTTCGCAACGGGTTTGCCGCCAGAACACAGGTAAGTGCCGTGTGTGGTTCCCGCGGGCCTGGCCTCTTTACGGGTTATGGCCCTTGCGTGCCTTGAATTACTTCCACCTGGCTGCAGTACGTGATTCTTGATCCCGAGCTTCGGGTTGGAAGTGGGTGGGAGAGTTCGAGGCCTTGCGCTTAAGGAGCCCCTTCGCCTCGTGCTTGAG…
IRES-EGFP	pAA054	GID012	GGATCCGGCGCGCCCCCCCCTAACGTTACTGGCCGAAGCCGCTTGGAATAAGGCCGGTGTGCGTTTGTCTATATGTTATTTTCCACCATATTGCCGTCTTTTGGCAATGTGAGGGCCCGGAAACCTGGCCCTGTCTTCTTGACGAGCATTCCTAGGGGTCTTTCCCCTCTCGCCAAAGGAATGCAAGGTCTGTTGAATGTCGTGAAGGAAGCAGTTCCTCTGGAAGCTTCTTGAAGACAAACAACGTCTGTAGCGACCCTTTGCAGGCAGCGGAACCCCCCACCTGGCGACAGGTGCCTCTGCGGCCAAAAGCCACGTGTATAAGATACACCTGCAAAGGCGGCACAACCCCAGTGCCACGTTGTGAGTTGGATAGTTGTGGAAAGAGTCAAATGGCTC…
US1-CR:TRACR	pAA063	GID013	TGAAACGGTACCACGGGCCAGATATACGCGTCGAGGGCCTATTTCCCATGATTCCTTCATATTTGCATATACGATACAAGGCTGTTAGAGAGATAATTGGAATTAATTTGACTGTAAACACAAAGATATTAGTACAAAATACGTGACGTAGAAAGTAATAATTTCTTGGGTAGTTTGCAGTTTTAAAATTATGTTTTAAAATGGACTATCATATGCTTACCGTAACTTGAAAGTATTTCGATTTCTTGGCTTTATATATCTTGTGGAAAGGACGAAACACCGCACCAATACCACCCAATCCAGTTTTAGAGCTATGCTGTTTTGAATGGTCCCAAAACTTTTTGATCCGACGCCGCCATCTCTAGGCCCGCGCCGGCCCCCTCGCACAGACTTGTGGGA…
Scr-CR:TRACR	pAA064	GID014	TGAAACGGTACCACGGGCCAGATATACGCGTCGAGGGCCTATTTCCCATGATTCCTTCATATTTGCATATACGATACAAGGCTGTTAGAGAGATAATTGGAATTAATTTGACTGTAAACACAAAGATATTAGTACAAAATACGTGACGTAGAAAGTAATAATTTCTTGGGTAGTTTGCAGTTTTAAAATTATGTTTTAAAATGGACTATCATATGCTTACCGTAACTTGAAAGTATTTCGATTTCTTGGCTTTATATATCTTGTGGAAAGGACGAAACACCGTTGTCGAGTGTAACGCACGAGTTTTAGAGCTATGCTGTTTTGAATGGTCCCAAAACTTTTTGATCCGACGCCGCCATCTCTAGGCCCGCGCCGGCCCCCTCGCACAGACTTGTGGGA…
hU6-filler-cgRNA-saV3	pAA094	GID015	AGAATTGGATCCTCGAGGGCCTATTTCCCATGATTCCTTCATATTTGCATATACGATACAAGGCTGTTAGAGAGATAATTGGAATTAATTTGACTGTAAACACAAAGATATTAGTACAAAATACGTGACGTAGAAAGTAATAATTTCTTGGGTAGTTTGCAGTTTTAAAATTATGTTTTAAAATGGACTATCATATGCTTACCGTAACTTGAAAGTATTTCGATTTCTTGGCTTTATATATCTTGTGGAAAGGACGAAACACCGGTCGACTGTGGATTGGCATACAGAATCTACTAGAACAAGGCAAAATGCCGTGTTTATCTCGTCAACTTGTTGGCGAGAGAACGCAGGTGAGTCAAAAGCCTCCACCTGCGAACGTTCTAGTACTCTGTATGCCAA…
mCherry-synIntron-miR-FF4	pAA097	GID016	GCCACCATGGTGAGCAAGGGCGAGGAGGATAACATGGCCATCATCAAGGAGTTCATGCGCTTCAAGGTGCACATGGAGGGCTCCGTGAACGGCCACGAGTTCGAGATCGAGGGCGAGGGCGAGGGCCGCCCCTACGAGGGCACCCAGACCGCCAAGCTGAAGGTGACCAAGGGTGGCCCCCTGCCCTTCGCCTGGGACATCCTGTCCCCTCAGTTCATGTACGGCTCCAAGGCCTACGTGAAGCACCCCGCCGACATCCCCGACTACTTGAAGCTGTCCTTCCCCGAGGGCTTCAAGTGGGAGCGCGTGATGAACTTCGAGGACGGCGGCGTGGTGACCGTGACCCAGGACTCCTCCCTGCAGGACGGCGAGTTCATCTACAAGGTGAAGCTGCGCGGC…
Nanog-HDR-template	pAA101	GID017	ATCAGTGGAGTCACAGAGTAGTTCAGGCATGTGGGGCAGCCAGACTTGGACCAACCCAACTTGGAGCAGCCAGACCTGGACCAACCCAACTTGGAACAACCAGACCTGGACCAACCCAACTTGGAGCAGCCAGGCCTGGACCGCTCAGTCCTGGAACGGCCAGCCTTGGAATGCTGCTCCGCTCCATAACTTCGGGGAGGACTTTCTGCAGCCTTACGTACAGTTGCAGCAAAACTTCTCTGCCAGTGATTTGGAGGTGAATTTGGAAGCCACTAGGGAAAGCCATGCGCATTTTAGCACCCCACAAGCCTTGGAATTATTCCTGAATTATTCCGTGACTCCACCAGGTGAAATAGAAGGCAGGGGAAGCCTTCTGACTTGTGGGGATGTGGAAGAAAA…
Acta2-HDR-template	pAA102	GID018	ATCAGGACTTAGAAGCATTTGCGGTGGGCATAGATTTCATAGGGGGAAAAAAACAGAAAAATCAATGGGCTCACTGGGGAAACACTCCAACTTCCACAAACCCATCCCCTCATAGAGAACAATGTCCTCGTTTTCCAGGAAGGGACAGCACAAGGCACGTCTGCTAGGCACTAATATTCTTCCCTTCTTACCCTGACAGATCATTGCCCCTCCAGAACGCAAGTACTCTGTCTGGATCGGTGGCTCCATCCTGGCTTCGCTGTCTACCTTCCAGCAGATGTGGATCAGCAAACAGGAATACGACGAAGCTGGGCCCTCCATCGTCCACCGGAAGTGCTTCGAAGGCAGGGGAAGCCTTCTGACTTGTGGGGATGTGGAAGAAAACCCTGGTCCAACCGG…
